# Host network-based discovery of critical regulators of innate immunity, virus growth, and pathogenesis in influenza virus infection

**DOI:** 10.1101/2022.08.29.505723

**Authors:** Amie J. Eisfeld, Shufang Fan, Hongyu Rao, Backiyalakshmi Ammayappan Venkatachalam, Danielle Westhoff Smith, Peter J. Halfmann, Kevin B. Walters, Sharmila Nair, Larissa B. Thackray, Jacob F. Kocher, Amy C. Sims, Hugh D. Mitchell, Gabriele Neumann, Volker Blank, Katrina M. Waters, Ralph S. Baric, Michael S. Diamond, Yoshihiro Kawaoka

## Abstract

Innate immunity is protective against viruses, but also can facilitate pathological infection responses. Despite intensive research, our understanding of the mechanisms that regulate innate immunity in virus infection remains incomplete. Systems biology-based data-driven modeling approaches hold substantial promise toward discovery of crucial innate immune signaling regulators, yet model-derived predictions are almost completely unexplored. Here, we carried out systematic experimental validation of candidate regulators predicted by a transcriptional association network model of influenza virus-infected cells. We identified dozens of novel innate immune signaling regulators with potent effects on the replication of influenza and other viruses, and importantly, we established the biological relevance of a validated regulator *in vivo*. Collectively, these findings aid in clarifying mechanisms of influenza virus pathogenicity and might lead to innovative approaches for treating influenza virus disease. Similar data-driven modeling strategies may be applicable for the study of other pathogen systems or immunological disorders.
