## Supplementary Table 2 for "Host network-based discovery of critical regulators of innate immunity, virus growth, and pathogenesis in influenza virus infection"

### Sheet: (a) All pH1N1 & H5N1 data 
Supplementary Table 2. (a) All pH1N1 and H5N1 data. This tab includes screening data for individual siRNAs (one siRNA per row) targeting high- or low-ranked HB genes. Column A indicates the HB rank group and Column B indicates the internally-assigned siRNA ID. Columns C and D give the siRNA-mediated effects on target mRNA knockdown or cellular viability, and siRNAs associated with poor knockdown …
						pH1N1 Titers			H5N1 Titers
HB Rank Group	siRNA ID	mRNA Knockdown Fold-Change (vs. negative control)	Viability % (vs. negative control)	Flag for siRNA Exclusion	Rationale for siRNA Exclusion	Virus Titer (mean ratio, log2-transformed)	p-value (regular)	p-value (multiplicity-adjusted)	Virus Titer (mean ratio, log2-transformed)	p-value (regular)	p-value (multiplicity-adjusted)
high	ADRB2_1	-1.19259	87.5573	exclude	inefficient knockdown	n/a	n/a	n/a	n/a	n/a	n/a
high	ADRB2_2	-1.12713	101.341	exclude	inefficient knockdown	n/a	n/a	n/a	n/a	n/a	n/a
high	ADRB2_3	-1.96025	94.9874	none	none	0.0544478	0.961429	0.999882	0.241008	0.608606	0.999109
high	ADRB2_4	-1.57417	90.172	none	none	-0.682518	0.150098	0.975586	0.19592	0.498937	0.999109
high	ARL3_1	-2.73512	107.977	none	none	-1.38333	0.00876361	0.13898	-0.100929	0.871477	0.997604
high	ARL3_2	-1.80547	124.618	none	none	-1.6401	0.00542275	0.0932379	0.779231	0.0296667	0.484462
high	ARL3_3	-1.49189	109.255	none	none	-1.41504	0.0183947	0.243074	0.801774	0.0331218	0.507046
high	ARL3_4	-1.90102	99.816	none	none	0.874469	0.20279	0.896312	-0.454566	0.28931	0.97664
high	CBX7_1	-13.2733	95.2067	none	none	-2.27302	7.54188e-07	1.43295e-05	-2.23947	2.9873e-11	7.4683e-10
high	CBX7_2	-12.8317	109.284	none	none	0.823842	0.0897735	0.482338	-0.117836	0.728691	0.944103
high	CBX7_3	-4.79532	103.237	none	none	-1.63559	0.000258943	0.00336104	0.612977	0.0569459	0.443627
high	CBX7_4	-4.67032	93.3355	none	none	-2.75364	1.61874e-09	3.56123e-08	0.160465	0.566096	0.944103
high	CCDC6_1	-30.0564	80.6999	none	none	-0.176878	0.934989	0.999882	-0.0861566	0.812685	0.999593
high	CCDC6_2	-7.53933	87.9274	none	none	-0.612977	0.404257	0.998842	-0.493815	0.0886625	0.857681
high	CCDC6_3	-20.4214	65.8562	exclude	reduced viability	n/a	n/a	n/a	n/a	n/a	n/a
high	CCDC6_4	-7.94571	94.1016	none	none	3.97904	1.84576e-07	9.22876e-06	0.139403	0.702032	0.9993
high	CD69_1	-6.49308	119.93	none	none	1.63387	0.00424451	0.0578112	-0.425926	0.127337	0.886878
high	CD69_2	-3.7149	114.937	none	none	0.284977	0.845324	0.969754	-0.76988	0.00830417	0.16761
high	CD69_3	-1.81319	97.3819	none	none	-4.44294	8.068e-12	2.25898e-10	0.319757	0.330324	0.991865
high	CD69_4	-2.08851	96.0174	none	none	-2.91938	2.19438e-08	5.70539e-07	0.0215332	0.945713	0.999991
high	CIT_1	-6.38586	73.3746	none	none	-1.9349	0.0145252	0.373881	-0.108934	0.494657	0.999109
high	CIT_2	-5.30627	44.7576	exclude	reduced viability	n/a	n/a	n/a	n/a	n/a	n/a
high	CIT_3	-2.14132	103.504	none	none	-3.11548	6.40888e-06	0.000288359	-0.459432	0.0585314	0.750233
high	CIT_4	-6.707	89.2043	none	none	-2.73697	0.000383719	0.0152345	-0.108934	0.633178	0.999109
high	CPT1C_1	-4.04138	79.877	none	none	1.2932	0.094635	0.391699	-0.353637	0.254729	0.99147
high	CPT1C_2	-5.207	114.038	none	none	1.81604	0.0155484	0.0897384	0.213404	0.823969	0.999593
high	CPT1C_3	-1.20633	90.0564	exclude	inefficient knockdown	n/a	n/a	n/a	n/a	n/a	n/a
high	CPT1C_4	-1.60955	95.9468	none	none	4.249	5.48309e-07	6.57969e-06	0.685891	0.0409204	0.617478
high	DDX58_1	-7.36452	93.98	none	none	2.38702	0.00624966	0.197019	0.176878	0.790184	0.999593
high	DDX58_2	-4.89423	106.561	none	none	1	0.128154	0.962799	0.334419	0.443239	0.998406
high	DDX58_3	-5.62644	80.8807	none	none	-0.70044	0.443694	0.999121	-0.250543	0.466078	0.998406
high	DDX58_4	-10.0886	109.977	none	none	4.75077	3.70209e-10	1.92509e-08	-0.327165	0.354258	0.994743
high	EIF4A2_1	-5.2581	137.393	none	none	-0.742504	0.104081	0.482338	1.19794	0.000109567	0.00218907
high	EIF4A2_2	-6.72483	137.57	none	none	-1.7425	3.21063e-05	0.000545668	-0.212994	0.513763	0.944103
high	EIF4A2_3	-6.99721	155.676	none	none	-6.57901	1e-15	1e-15	1.30485	2.80766e-05	0.000589443
high	EIF4A2_4	-1.3124	165.87	exclude	inefficient knockdown	n/a	n/a	n/a	n/a	n/a	n/a
high	FAM83E_1	-3.83083	100.619	none	none	-0.60311	0.426936	0.96556	-0.232173	0.632369	0.995796
high	FAM83E_2	-9.59087	113.592	none	none	0.169925	0.759185	0.96556	-0.654865	0.0750144	0.772718
high	FAM83E_3	-3.90029	115.859	none	none	-0.165424	0.76602	0.96556	0.26628	0.455542	0.995796
high	FAM83E_4	-16.636	91.5693	none	none	2.67243	2.89018e-05	0.000693413	0.0193653	0.866196	0.997604
high	GPALPP1_1	-11.6299	104.734	none	none	-0.512206	0.389927	0.934123	-0.0894982	0.761936	0.999235
high	GPALPP1_2	-2.57296	82.655	none	none	-1.31366	0.0299281	0.262029	-0.989193	0.000687805	0.017054
high	GPALPP1_3	-23.1102	64.3591	exclude	reduced viability	n/a	n/a	n/a	n/a	n/a	n/a
high	GPALPP1_4	-15.2743	67.5817	exclude	reduced viability	n/a	n/a	n/a	n/a	n/a	n/a
high	HCP5_1	-22.6741	95.4745	none	none	0.380074	0.571168	0.814078	-0.273923	0.267305	0.987149
high	HCP5_2	-4.51508	97.9258	none	none	2.45758	0.00162644	0.0129377	0.0108068	0.992409	0.999991
high	HCP5_3	-4.55724	106.023	none	none	-0.342392	0.568813	0.814078	0.444563	0.153084	0.917282
high	HCP5_4	-4.28851	101.082	none	none	3.59845	4.522e-05	0.000497308	0.154171	0.633259	0.997567
high	HLA-B_1	-9.31952	101.513	none	none	0.0913744	0.248033	0.994289	0.973528	0.000492043	0.0146565
high	HLA-B_2	-1.07605	63.2297	exclude	inefficient knockdown & reduced viability	n/a	n/a	n/a	n/a	n/a	n/a
high	HLA-B_3	-2.34012	90.132	none	none	-4.43741	1.83181e-08	9.34222e-07	-4.98227	1e-15	1e-15
high	HLA-B_4	-4.39136	68.0376	exclude	reduced viability	n/a	n/a	n/a	n/a	n/a	n/a
high	HLA-C_1	-1.44746	138.495	none	none	-3.65635	6.17194e-09	1.66642e-07	-0.629018	0.0263976	0.398478
high	HLA-C_2	1.0722	170.181	exclude	inefficient knockdown	n/a	n/a	n/a	n/a	n/a	n/a
high	HLA-C_3	-1.4972	119.332	none	none	-2.19502	0.000305583	0.00579014	-0.260867	0.28273	0.987149
high	HLA-C_4	-3.4288	145.342	none	none	-2.21798	3.87017e-05	0.00077375	-0.925999	2.84458e-06	7.96451e-05
high	HLA-E_1	-68.7024	79.4455	none	none	-3.65163	0.000195564	0.0077928	-4.011	1e-15	1e-15
high	HLA-E_2	-12.2432	93.0351	none	none	1.06075	0.256424	0.991266	-4.53825	1e-15	1e-15
high	HLA-E_3	-9.0792	83.7491	none	none	-0.129768	0.990332	0.998645	-4.71882	1e-15	1e-15
high	HLA-E_4	-1.59272	98.6769	none	none	2.85316	0.0162252	0.397764	-0.237692	0.523471	0.995187
high	HOXB6_1	-1.52951	121.838	none	none	2.37283	0.50112	0.996236	-0.5025	0.0515509	0.441332
high	HOXB6_2	-3.51715	116.704	none	none	-0.98457	0.395267	0.996236	0.13493	0.797452	0.944103
high	HOXB6_3	-1.39892	139.177	none	none	3.90171	2.51523e-05	0.0011061	0.304855	0.293198	0.914649
high	HOXB6_4	-2.34694	143.768	none	none	4.02117	2.07795e-05	0.000934652	0.702614	0.0243048	0.255662
high	ID1_1	-4.68779	106.111	none	none	3.12691	2.70546e-07	6.49309e-06	-0.905535	0.00189437	0.0444881
high	ID1_2	-3.66292	112.563	none	none	-3.46109	3.15231e-08	7.88078e-07	-0.516124	0.069442	0.726232
high	ID1_3	-4.2673	96.6803	none	none	3.00827	5.91505e-07	1.3013e-05	-0.807355	0.00373618	0.0824913
high	ID1_4	-2.741	91.4244	none	none	-1.19502	0.0198846	0.198231	0.0321804	0.953896	0.999991
high	IL4I1_1	-20.7467	107.538	none	none	3.78588	1.5342e-11	3.52865e-10	1.19555	1.10517e-05	0.000243109
high	IL4I1_2	-30.6414	154.335	none	none	-0.176157	0.711411	0.711411	0.367732	0.178594	0.846652
high	IL4I1_3	-28.4568	156.843	none	none	-5.61107	1e-15	1e-15	1.32193	4.17897e-06	0.00010029
high	IL4I1_4	-22.1625	132.641	none	none	1.96645	6.93035e-05	0.00110828	-1.31034	6.65427e-07	1.7301e-05
high	ISG20_1	1.60676	119.415	exclude	inefficient knockdown	n/a	n/a	n/a	n/a	n/a	n/a
high	ISG20_2	-3.25543	104.766	none	none	2.20091	5.3029e-06	9.54479e-05	0.31259	0.238323	0.851271
high	ISG20_3	-37.2264	110.222	none	none	-0.688056	0.10303	0.482338	0.704015	0.00661333	0.112579
high	ISG20_4	-19.8831	123.614	none	none	-0.398549	0.0353037	0.24989	1.54565	5.85935e-08	1.64062e-06
high	L3MBTL2_1	-19.6323	131.67	none	none	2.30004	0.0560537	0.734669	1.14775	0.000266397	0.0047843
high	L3MBTL2_2	-7.33409	134.669	none	none	4.47486	0.00814036	0.230148	0.851137	0.00572768	0.0772695
high	L3MBTL2_3	-6.60866	122.057	none	none	-0.757799	0.55749	0.996678	0.537028	0.0720035	0.489593
high	L3MBTL2_4	-7.4209	126.442	none	none	2.21439	0.712372	0.998645	-1.02857	0.000222518	0.00421938
high	LOC646626_1	-2.28826	103.421	none	none	-2.63559	1.75592e-05	0.000368678	-0.278716	0.313682	0.976812
high	LOC646626_2	-1.7735	153.834	none	none	1.97491	0.000633364	0.0113394	0.148099	0.591917	0.995796
high	LOC646626_3	-1.10294	154.708	exclude	inefficient knockdown	n/a	n/a	n/a	n/a	n/a	n/a
high	LOC646626_4	-1.74452	133.331	none	none	-1.68806	0.00368503	0.0538721	0.518467	0.149415	0.936144
high	LRP4_1	-12.4035	76.56	none	none	1.1047	0.172676	0.960144	-0.154034	0.664597	0.995755
high	LRP4_2	-3.25157	48.5781	exclude	reduced viability	n/a	n/a	n/a	n/a	n/a	n/a
high	LRP4_3	-4.57314	131.995	none	none	-1.11289	0.269559	0.991266	-1.13386	0.00124151	0.0281682
high	LRP4_4	-9.73175	110.664	none	none	2.48321	0.0054258	0.168879	-0.349584	0.324205	0.990926
high	MICAL2_1	-2.86724	95.8765	none	none	0.0544478	0.931102	0.999882	0.39927	0.210219	0.988712
high	MICAL2_2	-13.5394	115.703	none	none	3.1883	0.000145577	0.00624071	0.334419	0.310917	0.992102
high	MICAL2_3	-27.1601	121.528	none	none	1.20645	0.0726073	0.869347	0.350907	0.285182	0.99147
high	MICAL2_4	-34.3663	111.567	none	none	0.0544478	0.895673	0.999882	0.415037	0.221943	0.989081
high	MPHOSPH10_1	-7.45167	109.569	none	none	1.2713	0.0067633	0.0719309	-0.399607	0.0712042	0.644464
high	MPHOSPH10_2	-7.65366	104.475	none	none	-2.53605	1.88872e-07	3.77743e-06	-0.632268	0.0156736	0.210982
high	MPHOSPH10_3	-23.9041	110.97	none	none	0.696608	0.253434	0.538815	0.916168	0.000461583	0.00873373
high	MPHOSPH10_4	-2.58002	122.004	none	none	-1.19502	0.00781576	0.0754653	-0.909802	0.00014344	0.00286489
high	NFE2L3_1	-12.9036	115.876	none	none	1.48321	0.077499	0.83046	0.296132	0.434139	0.995187
high	NFE2L3_2	-13.8106	145.66	none	none	4.50387	1.53003e-05	0.000718861	-2.21632	3.75825e-08	9.0198e-07
high	NFE2L3_3	-14.9702	130.689	none	none	3.72528	6.63811e-05	0.00285041	0.751502	0.0951594	0.776858
high	NFE2L3_4	-23.6889	127.571	none	none	5.96268	5.38638e-10	2.80092e-08	0.296132	0.542534	0.995187
high	NLRP3_1	-3.17716	101.904	none	none	-0.828234	0.154332	0.778793	0.275634	0.412083	0.995755
high	NLRP3_2	-8.04144	106.713	none	none	0.186413	0.766723	0.969754	1.11464	0.000295461	0.00765368
high	NLRP3_3	-15.0914	111.702	none	none	-1.48875	0.00887087	0.10464	0.0108068	0.998671	0.999991
high	NLRP3_4	-21.5849	113.004	none	none	-1.91938	0.0015791	0.0265082	-0.629018	0.0175914	0.311133
high	NMI_1	-7.31949	116.172	none	none	1.36412	0.392466	0.996236	-1.09622	1.62717e-05	0.00034165
high	NMI_2	-3.79981	101.716	none	none	2.1047	0.0250277	0.517743	0.420843	0.0947794	0.725964
high	NMI_3	-3.23512	90.0009	none	none	-0.608421	0.667332	0.998645	-0.668794	0.0111001	0.163555
high	NMI_4	-6.23969	114.843	none	none	5.46576	4.42522e-08	2.21261e-06	0.0901978	0.697128	0.972217
high	NT5E_1	-90.6321	78.138	none	none	-2.07973	0.0281925	0.537974	-0.496426	0.148991	0.895509
high	NT5E_2	-14.1671	106.121	none	none	-1.4517	0.149776	0.953784	0.122484	0.752551	0.995755
high	NT5E_3	-9.2501	115.357	none	none	-3.3065	0.000240288	0.00885233	0.866144	0.0287801	0.408825
high	NT5E_4	-1.44631	129.861	none	none	1.06075	0.28832	0.991266	0.886044	0.020293	0.34984
high	PAK1IP1_1	-3.84292	104.963	none	none	-0.862496	0.172928	0.876127	0.744743	0.0385068	0.544042
high	PAK1IP1_2	-22.5878	107.014	none	none	1.24793	0.0602056	0.551025	0.216811	0.476653	0.995796
high	PAK1IP1_3	-102.414	87.2565	none	none	-1.3523	0.0597402	0.551025	-1.30256	0.000386591	0.0100029
high	PAK1IP1_4	-167.587	80.4408	none	none	0.624491	0.330345	0.95956	-2.4021	1.15581e-09	3.23627e-08
high	PARP12_1	-32.3128	129.68	none	none	1.83318	9.52448e-05	0.00142772	0.420843	0.123915	0.795564
high	PARP12_2	-20.6532	157.722	none	none	3.04891	1.73368e-09	3.64072e-08	0.67516	0.00895474	0.141798
high	PARP12_3	-4.36822	80.848	none	none	-0.584963	0.0992057	0.482338	-1.31034	3.01537e-07	8.14146e-06
high	PARP12_4	-14.3936	129.514	none	none	-1.15754	0.0115977	0.0996661	0.255257	0.361825	0.894148
high	PCGF5_1	-10.0994	126.597	none	none	2.45519	0.0172001	0.405773	-0.259387	0.457467	0.995187
high	PCGF5_2	-6.7981	91.0806	none	none	3.41213	0.000222564	0.00850328	0.0360693	0.966084	0.995755
high	PCGF5_3	-3.45567	126.372	none	none	2.73697	0.0030766	0.102235	0.368645	0.384377	0.995187
high	PCGF5_4	-3.35836	113.965	none	none	1.87023	0.0378903	0.633698	-0.0749621	0.823769	0.995755
high	PLK3_1	-2.49012	69.4855	exclude	reduced viability	n/a	n/a	n/a	n/a	n/a	n/a
high	PLK3_2	-2.97745	86.8842	none	none	2.23827	0.007334	0.0502222	0.535332	0.109114	0.900815
high	PLK3_3	-2.69924	96.3232	none	none	-0.564785	0.25335	0.689209	-1.58496	2.74203e-06	7.12904e-05
high	PLK3_4	-1.37316	92.5424	none	none	2.78689	0.000928454	0.00924585	0	0.95808	0.999593
high	PML_1	-8.26954	82.4792	none	none	1.36773	0.0998887	0.890296	-1.77518	6.34044e-08	1.5217e-06
high	PML_2	-24.2587	93.4699	none	none	-3.97844	8.76879e-05	0.00358891	-5.77712	1e-15	1e-15
high	PML_3	-22.7869	61.3693	exclude	reduced viability	n/a	n/a	n/a	n/a	n/a	n/a
high	PML_4	-13.7492	109.292	none	none	-4.33752	1.94937e-05	0.000896318	-6.58836	1e-15	1e-15
high	RGS16_1	1.26665	92.8671	exclude	inefficient knockdown	n/a	n/a	n/a	n/a	n/a	n/a
high	RGS16_2	-3.73899	97.5172	none	none	0.5025	0.473287	0.96556	0.801774	0.0271418	0.468945
high	RGS16_3	-3.54064	98.2207	none	none	4.24476	5.14802e-10	1.44145e-08	0.182864	0.553017	0.995796
high	RGS16_4	-3.25514	82.3599	none	none	0.459432	0.38197	0.96556	-0.654865	0.0991122	0.847218
high	SAA2_1	-3.57375	94.1447	none	none	-1.43116	0.0271761	0.320046	-0.253757	0.267312	0.851271
high	SAA2_2	-2.28078	96.0039	none	none	-2.12553	0.000115639	0.00265633	1.32193	9.56618e-07	2.39152e-05
high	SAA2_3	-1.20205	107.4	exclude	inefficient knockdown	n/a	n/a	n/a	n/a	n/a	n/a
high	SAA2_4	-4.73684	94.6747	none	none	-0.61227	0.448357	0.96556	-0.339486	0.178151	0.846652
high	SALL2_1	-1.26286	157.681	exclude	inefficient knockdown	n/a	n/a	n/a	n/a	n/a	n/a
high	SALL2_2	-3.97484	163.363	none	none	5.36773	1.55328e-08	7.92173e-07	0.927488	0.00260238	0.0408351
high	SALL2_3	-3.71973	131.209	none	none	2.0307	0.024834	0.517743	0.349942	0.292017	0.914649
high	SALL2_4	-2.36284	154.374	none	none	4.26659	4.34623e-06	0.000212943	0.327575	0.264808	0.914649
high	SDCBP_1	-101.271	103.985	none	none	-1.58032	0.0494188	0.703693	-1.35773	2.41028e-05	0.000530127
high	SDCBP_2	-39.7453	136.977	none	none	0.133267	0.752472	0.998645	0.89743	0.00400665	0.058443
high	SDCBP_3	-14.3956	99.3223	none	none	3.38268	0.000418986	0.0149734	-0.718229	0.0101014	0.123647
high	SDCBP_4	-5.52268	86.5318	none	none	1.78277	0.0462574	0.693959	-1.5025	1.09079e-06	2.50879e-05
high	SEMA3A_1	-4.9026	106.715	none	none	0.884523	0.227613	0.994289	0	0.996061	0.999984
high	SEMA3A_2	-6.99846	93.8592	none	none	3.75077	5.02525e-07	2.41209e-05	-0.423808	0.114732	0.874029
high	SEMA3A_3	-4.19277	93.165	none	none	5.14505	9.0139e-11	4.77736e-09	-0.0264722	0.870546	0.999719
high	SEMA3A_4	1.58621	51.279	exclude	inefficient knockdown & reduced viability	n/a	n/a	n/a	n/a	n/a	n/a
high	SEMA7A_1	-6.18127	114.64	none	none	3.38268	0.000218941	0.00850328	-0.154034	0.685086	0.995755
high	SEMA7A_2	-3.01961	102.733	none	none	-0.181607	0.888239	0.998645	-0.844349	0.0238751	0.368166
high	SEMA7A_3	-7.66321	102.771	none	none	0.590124	0.407046	0.996236	0.325576	0.393772	0.995187
high	SEMA7A_4	-4.80845	129.138	none	none	2.42663	0.0066711	0.19819	-0.844349	0.0210497	0.34984
high	SLC16A2_1	-5.0515	48.1667	exclude	reduced viability	n/a	n/a	n/a	n/a	n/a	n/a
high	SLC16A2_2	-7.70677	89.5306	none	none	-0.793549	0.362764	0.998842	0.263034	0.361071	0.995372
high	SLC16A2_3	-10.3556	72.5335	none	none	2.05445	0.0182572	0.43403	0.576192	0.0669976	0.770328
high	SLC16A2_4	-17.2948	89.9219	none	none	2.62149	0.000308158	0.0125569	-1.6939	2.75204e-09	9.35693e-08
high	SORT1_1	-5.18656	98.5236	none	none	0.106915	0.755907	0.999788	-0.736966	0.00335931	0.0929739
high	SORT1_2	-16.1364	110.906	none	none	0.387023	0.573203	0.999697	0	0.996061	0.999984
high	SORT1_3	-5.2625	106.736	none	none	1.10692	0.185161	0.986432	-0.459432	0.0828301	0.80656
high	SORT1_4	-22.4758	81.8655	none	none	5.50413	9.15e-13	5.1255e-11	0.576192	0.0379383	0.623131
high	SPAG5_1	-6.60502	96.6685	none	none	-0.799087	0.197145	0.827378	-0.209792	0.468447	0.995755
high	SPAG5_2	-5.82892	129.145	none	none	2.49075	0.00163388	0.0265082	0.257601	0.391369	0.995755
high	SPAG5_3	-2.68751	107.605	none	none	-0.512206	0.36449	0.934123	0.758499	0.0242094	0.387463
high	SPAG5_4	-7.60963	104.248	none	none	0.111645	0.529923	0.951171	-1.078	0.000112777	0.00304052
high	SPATA1_1	-2.71733	99.5444	none	none	-0.241008	0.666852	0.999697	1.026	0.000251724	0.00777404
high	SPATA1_2	-1.58276	105.75	none	none	0.387023	0.587043	0.999697	-0.459432	0.0877616	0.808596
high	SPATA1_3	-2.85477	80.273	none	none	-1.46778	0.0181942	0.43403	0.55849	0.0697742	0.770328
high	SPATA1_4	-1.39884	86.4949	none	none	2.89947	0.000228871	0.0095676	-0.226771	0.325298	0.993996
high	STAG3_1	-38.8425	17.5798	exclude	reduced viability	n/a	n/a	n/a	n/a	n/a	n/a
high	STAG3_2	-42.5857	7.29374	exclude	reduced viability	n/a	n/a	n/a	n/a	n/a	n/a
high	STAG3_3	-5.36866	115.896	none	none	1.63387	0.00123951	0.0147731	0.0901978	0.903343	0.990657
high	STAG3_4	-6.044	136.835	none	none	-5.7031	1e-15	1e-15	0.438121	0.125164	0.795564
high	TAP1_1	-38.6066	100.463	none	none	-0.767339	0.259527	0.933076	-0.376563	0.180143	0.958331
high	TAP1_2	-31.7085	99.4394	none	none	-2.20645	0.00155862	0.0322259	-0.481533	0.229717	0.974112
high	TAP1_3	-42.9419	81.5467	none	none	3.09452	2.04639e-06	5.32049e-05	1.1481	0.00183601	0.0449031
high	TAP1_4	-33.5809	105.427	none	none	3.57994	8.3276e-08	2.24845e-06	0.448758	0.188545	0.958331
high	TNF_1	-3.09833	108.465	none	none	-1.04731	0.149399	0.953784	-2.93921	1.683e-12	4.2066e-11
high	TNF_2	-2.61122	132.896	none	none	0.331206	0.887621	0.998645	0.410465	0.276372	0.985082
high	TNF_3	-2.70791	160.153	none	none	4.64696	8.9394e-06	0.000429001	0.707447	0.0644645	0.677875
high	TNF_4	-2.73458	113.835	none	none	-1.21723	0.282494	0.991266	0.0378493	0.0811561	0.741852
high	TNFAIP3_1	-4.21737	97.6717	none	none	-1.48321	0.037763	0.672524	0.576192	0.0368373	0.623131
high	TNFAIP3_2	-13.2792	74.6036	none	none	-0.514573	0.537519	0.999697	0.347923	0.198192	0.970817
high	TNFAIP3_3	-6.66348	83.2537	none	none	2.72583	0.00108383	0.0414105	0.327165	0.304812	0.993842
high	TNFAIP3_4	-7.3228	56.9336	exclude	reduced viability	n/a	n/a	n/a	n/a	n/a	n/a
high	UBL3_1	-47.7363	71.7986	none	none	-0.00555953	0.37258	0.998842	-1.7866	1.8961e-07	5.11946e-06
high	UBL3_2	-9.9136	104.615	none	none	1.91427	0.111593	0.948085	-0.523562	0.0558069	0.717292
high	UBL3_3	-5.2205	104.521	none	none	2.95777	0.00140234	0.0505982	-0.201634	0.496134	0.998406
high	UBL3_4	-9.71498	104.201	none	none	5.09722	3.093e-11	1.6702e-09	-0.380604	0.244399	0.99147
high	YRDC_1	-10.115	112.531	none	none	2.32193	0.0139617	0.371226	0.661584	0.0178921	0.385816
high	YRDC_2	-1.80786	102.7	none	none	-1.17688	0.149063	0.975586	0.263034	0.499691	0.999109
high	YRDC_3	-2.34662	99.6393	none	none	2.32193	0.00111393	0.0414687	0.0766213	0.776204	0.999439
high	YRDC_4	-14.4618	83.9704	none	none	3.83094	5.43518e-07	2.5545e-05	-0.652077	0.0140228	0.326601
high	ZNFX1_1	-8.19901	94.9549	none	none	2.01495	0.00169211	0.0333037	-1.20945	0.00234767	0.0548487
high	ZNFX1_2	1.0153	92.4771	exclude	inefficient knockdown	n/a	n/a	n/a	n/a	n/a	n/a
high	ZNFX1_3	-1.48023	84.3371	none	none	0.222392	0.585442	0.96556	-1.75002	1.593e-05	0.00043002
high	ZNFX1_4	-3.71954	72.6565	none	none	2.79874	1.3798e-05	0.000344893	-0.481533	0.249535	0.974112
low	ATP10D_1	1.89288	92.5014	exclude	inefficient knockdown	n/a	n/a	n/a	n/a	n/a	n/a
low	ATP10D_2	1.42242	110.28	exclude	inefficient knockdown	n/a	n/a	n/a	n/a	n/a	n/a
low	ATP10D_3	1.18578	102.316	exclude	inefficient knockdown	n/a	n/a	n/a	n/a	n/a	n/a
low	ATP10D_4	1.67012	85.522	exclude	inefficient knockdown	n/a	n/a	n/a	n/a	n/a	n/a
low	CBARP_1	2.20388	109.906	exclude	inefficient knockdown	n/a	n/a	n/a	n/a	n/a	n/a
low	CBARP_2	1.93605	91.6583	exclude	inefficient knockdown	n/a	n/a	n/a	n/a	n/a	n/a
low	CBARP_3	1.12905	94.2029	exclude	inefficient knockdown	n/a	n/a	n/a	n/a	n/a	n/a
low	CBARP_4	1.67865	98.6655	exclude	inefficient knockdown	n/a	n/a	n/a	n/a	n/a	n/a
low	CDK13_1	1.74052	111.869	exclude	inefficient knockdown	n/a	n/a	n/a	n/a	n/a	n/a
low	CDK13_2	1.8234	119.306	exclude	inefficient knockdown	n/a	n/a	n/a	n/a	n/a	n/a
low	CDK13_3	1.92668	109.415	exclude	inefficient knockdown	n/a	n/a	n/a	n/a	n/a	n/a
low	CDK13_4	2.24422	73.5973	exclude	inefficient knockdown	n/a	n/a	n/a	n/a	n/a	n/a
low	DGLUCY_1	1.14055	103.5	exclude	inefficient knockdown	n/a	n/a	n/a	n/a	n/a	n/a
low	DGLUCY_2	-1.4015	102.427	none	none	1.87732	1.94395e-08	2.13834e-07	0.572579	0.0285088	0.229186
low	DGLUCY_3	-1.3534	85.962	exclude	inefficient knockdown	n/a	n/a	n/a	n/a	n/a	n/a
low	DGLUCY_4	-1.42388	47.6129	exclude	reduced viability	n/a	n/a	n/a	n/a	n/a	n/a
low	DNASE2_1	-6.63234	72.3466	none	none	-0.70044	0.0499102	0.0973294	-1.04532	0.0327222	0.258756
low	DNASE2_2	-1.92724	50.5209	exclude	reduced viability	n/a	n/a	n/a	n/a	n/a	n/a
low	DNASE2_3	-26.0001	50.9928	exclude	reduced viability	n/a	n/a	n/a	n/a	n/a	n/a
low	DNASE2_4	-13.7939	63.9396	exclude	reduced viability	n/a	n/a	n/a	n/a	n/a	n/a
low	GGACT_1	-1.77173	94.836	none	none	0.231326	0.711225	0.711225	0.0896372	0.800122	0.992015
low	GGACT_2	-1.30861	119.963	exclude	inefficient knockdown	n/a	n/a	n/a	n/a	n/a	n/a
low	GGACT_3	-3.14527	109.413	none	none	2	3.32634e-09	3.99161e-08	-0.963474	0.000208927	0.00312933
low	GGACT_4	-1.4767	78.54	none	none	-3.17306	1e-15	1e-15	0.456065	0.0921397	0.483597
low	GH1_1	-3.56794	78.3628	none	none	-0.952694	0.0648924	0.237241	0.445411	0.174642	0.678004
low	GH1_2	-5.6799	72.7307	none	none	-0.658963	0.123261	0.326076	1.01527	0.00266877	0.0263695
low	GH1_3	-6.16194	99.1042	none	none	1.19114	0.02424	0.136906	0.553936	0.109701	0.605281
low	GH1_4	-1.97198	65.7253	exclude	reduced viability	n/a	n/a	n/a	n/a	n/a	n/a
low	GOLGA8B_1	1.81765	83.193	exclude	inefficient knockdown	n/a	n/a	n/a	n/a	n/a	n/a
low	GOLGA8B_2	2.61692	86.5858	exclude	inefficient knockdown	n/a	n/a	n/a	n/a	n/a	n/a
low	GOLGA8B_3	3.32616	110.009	exclude	inefficient knockdown	n/a	n/a	n/a	n/a	n/a	n/a
low	GOLGA8B_4	4.47499	83.2845	exclude	inefficient knockdown	n/a	n/a	n/a	n/a	n/a	n/a
low	GOLGA8O_1	5.24641	67.6849	exclude	inefficient knockdown & reduced viability	n/a	n/a	n/a	n/a	n/a	n/a
low	GOLGA8O_2	1.90266	62.1966	exclude	inefficient knockdown & reduced viability	n/a	n/a	n/a	n/a	n/a	n/a
low	GOLGA8O_3	3.75826	89.0705	exclude	inefficient knockdown	n/a	n/a	n/a	n/a	n/a	n/a
low	GOLGA8O_4	1.72827	87.238	exclude	inefficient knockdown	n/a	n/a	n/a	n/a	n/a	n/a
low	HTR7P_1	-7.84134	99.5014	none	none	-2.89129	5e-15	7.5e-14	-4.39788	1e-15	1e-15
low	HTR7P_2	-3.7707	114.292	none	none	-2.71621	3e-15	4.5e-14	0.456065	0.0900901	0.483597
low	HTR7P_3	-1.40239	123.014	none	none	1.75256	1.02184e-07	1.02184e-06	0.874469	0.000679897	0.0088027
low	HTR7P_4	-2.67086	101.866	none	none	-0.523562	0.0842032	0.231936	0.269187	0.30728	0.803088
low	IGLL1_1	-4920.6	97.9631	none	none	-3.90689	8.36698e-10	1.00404e-08	0.117836	0.71312	0.954636
low	IGLL1_2	-6629.14	108.356	none	none	-2.58496	1.50068e-06	1.65074e-05	0.489805	0.170269	0.678004
low	IGLL1_3	-4965.01	77.8316	none	none	-0.0740006	0.769882	0.769882	0.489805	0.149464	0.678004
low	IGLL1_4	-4995.4	74.6807	none	none	0.415037	0.403935	0.644706	0.553936	0.350241	0.821759
low	PCDHB15_1	-146.555	109.978	none	none	0.601545	0.557254	0.999607	1.30986	0.00406557	0.0374989
low	PCDHB15_2	-61.8252	98.3025	none	none	-1.79077	0.435714	0.998958	-0.192645	0.722726	0.978683
low	PCDHB15_3	-162.422	99.0776	none	none	-0.33134	0.805084	0.999723	1.29768	0.00381471	0.0374989
low	PCDHB15_4	-276.111	64.1805	exclude	reduced viability	n/a	n/a	n/a	n/a	n/a	n/a
low	PCDHB8_1	-7.93566	125.491	none	none	1.27962	0.153169	0.917405	1.43741	0.00151393	0.0180166
low	PCDHB8_2	-7.00695	147.074	none	none	0.135227	0.543557	0.999607	1.02975	0.0214967	0.122244
low	PCDHB8_3	-3.38462	132.089	none	none	-1.30535	0.652338	0.999723	0.115477	0.778119	0.978683
low	PCDHB8_4	-1.03219	93.4559	exclude	inefficient knockdown	n/a	n/a	n/a	n/a	n/a	n/a
low	RASGRF2_1	-1.03276	98.9305	exclude	inefficient knockdown	n/a	n/a	n/a	n/a	n/a	n/a
low	RASGRF2_2	1.33035	99.6872	exclude	inefficient knockdown	n/a	n/a	n/a	n/a	n/a	n/a
low	RASGRF2_3	1.28731	116.01	exclude	inefficient knockdown	n/a	n/a	n/a	n/a	n/a	n/a
low	RASGRF2_4	1.17413	95.001	exclude	inefficient knockdown	n/a	n/a	n/a	n/a	n/a	n/a
low	RPS6KC1_1	-8.4093	73.7782	none	none	-2.44746	1.35302e-05	0.000135293	-0.696608	0.0224553	0.184865
low	RPS6KC1_2	-3.77757	86.71	none	none	-1.58496	0.00278802	0.0193537	0.145851	0.678649	0.954636
low	RPS6KC1_3	-9.33531	102.625	none	none	2.5025	1.61511e-05	0.000145351	1.26559	0.000239013	0.00262601
low	RPS6KC1_4	-5.92994	89.8907	none	none	2.80735	8.03151e-05	0.00064234	0.252766	0.643354	0.954636
low	SELP_1	-1.42986	114.793	none	none	-1.41226	0.640899	0.999723	0.544321	0.182377	0.634603
low	SELP_2	1.14474	90.9373	exclude	inefficient knockdown	n/a	n/a	n/a	n/a	n/a	n/a
low	SELP_3	-1.13484	109.024	exclude	inefficient knockdown	n/a	n/a	n/a	n/a	n/a	n/a
low	SELP_4	-1.32178	87.4855	exclude	inefficient knockdown	n/a	n/a	n/a	n/a	n/a	n/a
low	TBL1Y_1	1.31374	76.4333	exclude	inefficient knockdown	n/a	n/a	n/a	n/a	n/a	n/a
low	TBL1Y_2	-1.04815	84.9529	exclude	inefficient knockdown	n/a	n/a	n/a	n/a	n/a	n/a
low	TBL1Y_3	-3.04845	87.724	none	none	-2.40255	6.474e-12	9.0632e-11	-0.730813	0.00304004	0.0329368
low	TBL1Y_4	-1.10112	78.286	exclude	inefficient knockdown	n/a	n/a	n/a	n/a	n/a	n/a
low	TEX13B_1	-3.572	124.265	none	none	-2.02524	0.332155	0.994742	1.64386	0.00034344	0.00513923
low	TEX13B_2	-10.8475	151.57	none	none	-1.20581	0.644762	0.999723	1.14296	0.0100326	0.0774987
low	TEX13B_3	-2.42013	139.281	none	none	-2.30535	0.268216	0.987371	1.41504	0.00193547	0.0210854
low	TEX13B_4	-3.15948	125.928	none	none	-1.58914	0.505758	0.99957	1.64386	0.00034344	0.00513923
low	TMEM185B_1	-22.4821	24.9082	exclude	reduced viability	n/a	n/a	n/a	n/a	n/a	n/a
low	TMEM185B_2	-2.12215	53.1811	exclude	reduced viability	n/a	n/a	n/a	n/a	n/a	n/a
low	TMEM185B_3	-10.5178	38.265	exclude	reduced viability	n/a	n/a	n/a	n/a	n/a	n/a
low	TMEM185B_4	-15.7755	76.4945	none	none	2.40285	1.04399e-07	1.14839e-06	0.342602	0.459303	0.872405
low	TNFRSF4_1	1.90198	85.1219	exclude	inefficient knockdown	n/a	n/a	n/a	n/a	n/a	n/a
low	TNFRSF4_2	-2.1652	96.1029	none	none	-1.79355	2.16922e-05	0.000173524	0.422455	0.375989	0.872405
low	TNFRSF4_3	-3.32031	107.92	none	none	-2.11548	2.38139e-06	2.38137e-05	-3.59991	2.04251e-10	2.45101e-09
low	TNFRSF4_4	1.73351	105.475	exclude	inefficient knockdown	n/a	n/a	n/a	n/a	n/a	n/a
low	UVSSA_1	2.24008	91.501	exclude	inefficient knockdown	n/a	n/a	n/a	n/a	n/a	n/a
low	UVSSA_2	2.10247	88.9746	exclude	inefficient knockdown	n/a	n/a	n/a	n/a	n/a	n/a
low	UVSSA_3	2.97386	93.6715	exclude	inefficient knockdown	n/a	n/a	n/a	n/a	n/a	n/a
low	UVSSA_4	2.9001	85.982	exclude	inefficient knockdown	n/a	n/a	n/a	n/a	n/a	n/a
low	ZNF414_1	-1.23178	114.829	exclude	inefficient knockdown	n/a	n/a	n/a	n/a	n/a	n/a
low	ZNF414_2	1.19558	124.132	exclude	inefficient knockdown	n/a	n/a	n/a	n/a	n/a	n/a
low	ZNF414_3	-1.46388	63.3459	exclude	reduced viability	n/a	n/a	n/a	n/a	n/a	n/a
low	ZNF414_4	-1.03419	110.036	exclude	inefficient knockdown	n/a	n/a	n/a	n/a	n/a	n/a

### Sheet: (b) Hit selection
Supplementary Table 2. (b) Hit selection in virus growth assays. This tab specifies criteria for for identifying pH1N1 and H5N1 hits from siRNA screening data. The effect on virus growth was determined compared to negative control siRNA.
siRNA Library
a.	In all functional assays, we used 2-4 siRNAs per HB gene candidate.
b.	Each siRNA reduced target mRNA expression by ≥ 1.4-fold.
c.	Each siRNA reduced intracellular ATP by ≤ 20%.
Hit Criteria
a.	siRNAs with no significant effect on virus growth are neutral, and have no impact on hit selection.
b.	An 'active' siRNA is one that induces a statistically significant (p < 0.05) change in mean virus titer.
c.	The majority of active siRNAs targeting a single HB gene must induce a statistically significant (p < 0.05) change in mean virus titer in the same direction.
d.	For active siRNAs affecting virus growth in the same direction, at least 1 must induce a statistically significant (p < 0.05) change in mean virus titer of at least (+/-) 6-fold.
e.	All other active siRNA(s) affecting virus growth in the same direction must induce a statistically significant (p < 0.05) change in mean virus titer of at least (+/-) 3-fold.
