## Supplementary Table 3 for "Host network-based discovery of critical regulators of innate immunity, virus growth, and pathogenesis in influenza virus infection"

### Sheet: (a) All A549-IFNB1-Luc data 
Supplementary Table 3. (a) All A549-IFNB1-Luc data. This tab includes screening data for individual siRNAs (one siRNA per row) targeting high-ranked HB genes. Column A indicates the HB rank group and Column B indicates the internally-assigned siRNA ID. Columns C and D give the siRNA-mediated effects on target mRNA knockdown or cellular viability, respectively, in A549 cells, and siRNAs associated…
						A549-IFNB1-Luc (+PBS)			A549-IFNB1-Luc (+poly(I:C))
HB Rank Group	siRNA ID	mRNA Knockdown Fold-Change (vs. negative control)	Viability % (vs. negative control)	Flag for siRNA Exclusion	Rationale for siRNA Exclusion	RLU (mean ratio, log2-transformed)	p-value (regular)	p-value (multiplicity-adjusted)	RLU (mean ratio, log2-transformed)	p-value (regular)	p-value (multiplicity-adjusted)
high	ADRB2_1	-1.19259	87.5573	exclude	inefficient knockdown	n/a	n/a	n/a	n/a	n/a	n/a
high	ADRB2_2	-1.12713	101.341	exclude	inefficient knockdown	n/a	n/a	n/a	n/a	n/a	n/a
high	ADRB2_3	-1.96025	94.9874	none	none	0.621488	0.464828	0.711454	0.729849	0.00044	0.003518
high	ADRB2_4	-1.57417	90.172	none	none	0.884523	0.20669	0.711454	-0.124379	0.455543	0.838605
high	ARL3_1	-2.73512	107.977	none	none	-0.190103	0.543602	0.791701	-0.950776	5e-07	5e-07
high	ARL3_2	-1.80547	124.618	none	none	-0.667425	0.288753	0.640201	-0.173733	0.197292	0.197292
high	ARL3_3	-1.49189	109.255	none	none	0.332575	0.658133	0.791701	-1.12125	5e-07	5e-07
high	ARL3_4	-1.90102	99.816	none	none	-1.69599	0.0198387	0.181581	-0.563585	0.000236	0.000708
high	CBX7_1	-13.2733	95.2067	none	none	-0.653442	0.159687	0.159687	-0.249865	0.259531	0.669052
high	CBX7_2	-12.8317	109.284	none	none	-3.06848	5.80628e-05	0.000696532	-1.36956	5e-07	5e-07
high	CBX7_3	-4.79532	103.237	none	none	-1.65344	0.0274582	0.129956	-2.62813	5e-07	5e-07
high	CBX7_4	-4.67032	93.3355	none	none	-1.953	0.0161262	0.0929391	-1.42276	5e-07	5e-07
high	CCDC6_1	-30.0564	80.6999	none	none	-0.415037	0.392152	0.977625	0.675135	0.151584	0.481875
high	CCDC6_2	-7.53933	87.9274	none	none	0	0.899558	0.99999	0.396901	0.201913	0.481875
high	CCDC6_3	-20.4214	65.8562	exclude	reduced viability	n/a	n/a	n/a	n/a	n/a	n/a
high	CCDC6_4	-7.94571	94.1016	none	none	0	0.958893	0.99999	0.491164	0.090632	0.378132
high	CD69_1	-6.49308	119.93	none	none	-0.671377	0.062251	0.474145	-0.126498	0.471762	0.720965
high	CD69_2	-3.7149	114.937	none	none	-1.03395	0.00159147	0.0189313	-0.924282	7e-06	4.8e-05
high	CD69_3	-1.81319	97.3819	none	none	0	0.771959	0.995584	1.37005	5e-07	5e-07
high	CD69_4	-2.08851	96.0174	none	none	2.55102	2.76112e-09	3.58945e-08	2.68098	5e-07	5e-07
high	CIT_1	-6.38586	73.3746	none	none	0.430634	0.44002	0.990553	-0.151635	0.62411	0.858707
high	CIT_2	-5.30627	44.7576	exclude	reduced viability	n/a	n/a	n/a	n/a	n/a	n/a
high	CIT_3	-2.14132	103.504	none	none	1.12029	0.0667188	0.592467	1.15403	1.8e-05	0.000141
high	CIT_4	-6.707	89.2043	none	none	0	0.952154	0.99943	0.733653	0.003446	0.01711
high	CPT1C_1	-4.04138	79.877	none	none	0.384664	0.415742	0.977625	0.885326	0.003889	0.02691
high	CPT1C_2	-5.207	114.038	none	none	-0.0824622	0.941163	0.99999	2.44156	5e-07	5e-07
high	CPT1C_3	-1.20633	90.0564	exclude	inefficient knockdown	n/a	n/a	n/a	n/a	n/a	n/a
high	CPT1C_4	-1.60955	95.9468	none	none	-0.584963	0.360567	0.977625	-0.742004	0.016476	0.094872
high	DDX58_1	-7.36452	93.98	none	none	0.5025	0.343405	0.947388	-0.467779	0.063395	0.178383
high	DDX58_2	-4.89423	106.561	none	none	0.906891	0.152588	0.883793	0.161589	0.661642	0.661642
high	DDX58_3	-5.62644	80.8807	none	none	0.273018	0.613573	0.977702	-0.538851	0.03422	0.159785
high	DDX58_4	-10.0886	109.977	none	none	0.662965	0.23677	0.932926	-0.914618	0.000362	0.003253
high	EIF4A2_1	-5.2581	137.393	none	none	-0.847997	0.191696	0.774565	-0.340206	0.475991	0.960491
high	EIF4A2_2	-6.72483	137.57	none	none	-0.584963	0.265481	0.790121	-0.448366	0.349635	0.950785
high	EIF4A2_3	-6.99721	155.676	none	none	-1.1304	0.0611389	0.530953	-0.458613	0.351606	0.950785
high	EIF4A2_4	-1.3124	165.87	exclude	inefficient knockdown	n/a	n/a	n/a	n/a	n/a	n/a
high	FAM83E_1	-3.83083	100.619	none	none	-0.982298	0.163512	0.567959	-2.44523	5e-07	5e-07
high	FAM83E_2	-9.59087	113.592	none	none	0.945552	0.154517	0.567959	-0.726861	2e-06	8e-06
high	FAM83E_3	-3.90029	115.859	none	none	-1.25239	0.0151488	0.154571	-2.52899	5e-07	5e-07
high	FAM83E_4	-16.636	91.5693	none	none	-1.94753	0.00139676	0.016633	-2.80373	5e-07	5e-07
high	GPALPP1_1	-11.6299	104.734	none	none	1.47805	0.0153024	0.142905	-0.48908	0.014678	0.02914
high	GPALPP1_2	-2.57296	82.655	none	none	1.23704	0.0443006	0.238048	-0.866034	3.1e-05	0.000185
high	GPALPP1_3	-23.1102	64.3591	exclude	reduced viability	n/a	n/a	n/a	n/a	n/a	n/a
high	GPALPP1_4	-15.2743	67.5817	exclude	reduced viability	n/a	n/a	n/a	n/a	n/a	n/a
high	HCP5_1	-22.6741	95.4745	none	none	0.0655883	0.827757	0.995584	-0.104337	0.473877	0.720965
high	HCP5_2	-4.51508	97.9258	none	none	-0.140863	0.71959	0.995584	-0.382937	0.042581	0.184787
high	HCP5_3	-4.55724	106.023	none	none	-0.140863	0.529888	0.989205	0.25373	0.194346	0.477067
high	HCP5_4	-4.28851	101.082	none	none	0.188445	0.661936	0.995584	1.8553	5e-07	5e-07
high	HLA-B_1	-9.31952	101.513	none	none	0.430634	0.436231	0.990553	-0.0843125	0.827607	0.858707
high	HLA-B_2	-1.07605	63.2297	exclude	inefficient knockdown & reduced viability	n/a	n/a	n/a	n/a	n/a	n/a
high	HLA-B_3	-2.34012	90.132	none	none	0.798366	0.176043	0.891085	-1.58579	5e-07	5e-07
high	HLA-B_4	-4.39136	68.0376	exclude	reduced viability	n/a	n/a	n/a	n/a	n/a	n/a
high	HLA-C_1	-1.44746	138.495	none	none	0.397335	0.318463	0.931699	0.942124	0.000645	0.005169
high	HLA-C_2	1.0722	170.181	exclude	inefficient knockdown	n/a	n/a	n/a	n/a	n/a	n/a
high	HLA-C_3	-1.4972	119.332	none	none	0.0347654	0.884576	0.99998	-1.67602	5e-07	5e-07
high	HLA-C_4	-3.4288	145.342	none	none	-0.0721498	0.885585	0.99998	0.545288	0.036652	0.138743
high	HLA-E_1	-68.7024	79.4455	none	none	0.347923	0.467409	0.996552	-0.584067	0.033993	0.215015
high	HLA-E_2	-12.2432	93.0351	none	none	0.494765	0.355342	0.987604	-0.526141	0.041275	0.223459
high	HLA-E_3	-9.0792	83.7491	none	none	-0.552541	0.631744	0.996552	-0.869847	0.001273	0.011399
high	HLA-E_4	-1.59272	98.6769	none	none	-1	0.925644	0.996552	-2.16099	5e-07	5e-07
high	HOXB6_1	-1.52951	121.838	none	none	-0.947533	0.139408	0.70709	0.168435	0.520441	0.960491
high	HOXB6_2	-3.51715	116.704	none	none	-1.09192	0.119486	0.70709	-0.839355	0.066301	0.496417
high	HOXB6_3	-1.39892	139.177	none	none	-0.33985	0.653104	0.958256	-0.880092	0.051234	0.439273
high	HOXB6_4	-2.34694	143.768	none	none	-0.190103	0.931333	0.995285	-0.153147	0.873331	0.960491
high	ID1_1	-4.68779	106.111	none	none	-0.381871	0.288426	0.93427	0.406625	0.040038	0.184787
high	ID1_2	-3.66292	112.563	none	none	-0.296982	0.368833	0.960097	-1.66747	5e-07	5e-07
high	ID1_3	-4.2673	96.6803	none	none	0.128324	0.777289	0.995584	0.75	0.000222	0.001334
high	ID1_4	-2.741	91.4244	none	none	-0.902703	0.00741533	0.0786107	-1.17649	5e-07	5e-07
high	IL4I1_1	-20.7467	107.538	none	none	-0.0480943	0.87263	0.99991	-0.703398	0.011514	0.077865
high	IL4I1_2	-30.6414	154.335	none	none	-0.760812	0.448773	0.991476	-0.0571784	0.857336	0.857336
high	IL4I1_3	-28.4568	156.843	none	none	0.495527	0.743345	0.999823	-0.875607	0.002113	0.016779
high	IL4I1_4	-22.1625	132.641	none	none	0.177787	0.709005	0.999823	-1.06353	0.000309	0.003386
high	ISG20_1	1.60676	119.415	exclude	inefficient knockdown	n/a	n/a	n/a	n/a	n/a	n/a
high	ISG20_2	-3.25543	104.766	none	none	-1.81816	0.00144968	0.0186828	-2.2381	5e-07	5e-07
high	ISG20_3	-37.2264	110.222	none	none	-1.60666	0.00305734	0.0360774	0.0776468	0.722674	0.722674
high	ISG20_4	-19.8831	123.614	none	none	-1.0217	0.0709065	0.520715	-3.68958	5e-07	5e-07
high	L3MBTL2_1	-19.6323	131.67	none	none	0.237692	0.817333	0.817333	-0.753921	0.006111	0.01822
high	L3MBTL2_2	-7.33409	134.669	none	none	-0.422233	0.384018	0.81381	-1.51311	5e-07	5e-06
high	L3MBTL2_3	-6.60866	122.057	none	none	0.30895	0.535928	0.81381	-1.29205	1e-05	7.1e-05
high	L3MBTL2_4	-7.4209	126.442	none	none	-0.856636	0.123107	0.6504	-1.28566	5e-06	4e-05
high	LOC646626_1	-2.28826	103.421	none	none	0.549339	0.240816	0.923317	0.298575	0.234036	0.550609
high	LOC646626_2	-1.7735	153.834	none	none	0	0.974766	0.99998	-0.693758	0.00533	0.036721
high	LOC646626_3	-1.10294	154.708	exclude	inefficient knockdown	n/a	n/a	n/a	n/a	n/a	n/a
high	LOC646626_4	-1.74452	133.331	none	none	0.423808	0.535553	0.989963	-0.584569	0.018825	0.090649
high	LRP4_1	-12.4035	76.56	none	none	1.73039	0.0196607	0.227509	-0.0622579	0.660494	0.660494
high	LRP4_2	-3.25157	48.5781	exclude	reduced viability	n/a	n/a	n/a	n/a	n/a	n/a
high	LRP4_3	-4.57314	131.995	none	none	0.398549	0.471177	0.996552	-0.539103	0.048477	0.223459
high	LRP4_4	-9.73175	110.664	none	none	0.241008	0.518047	0.996552	0.457638	0.076099	0.271379
high	MICAL2_1	-2.86724	95.8765	none	none	-0.263034	0.439519	0.969	1.06863	8.5e-05	0.000936
high	MICAL2_2	-13.5394	115.703	none	none	0.969626	0.164712	0.884645	-0.612348	0.016108	0.092837
high	MICAL2_3	-27.1601	121.528	none	none	0.321928	0.720064	0.977702	-1.09075	4.4e-05	0.000528
high	MICAL2_4	-34.3663	111.567	none	none	-0.4975	0.476162	0.969	0.751199	0.00436	0.033597
high	MPHOSPH10_1	-7.45167	109.569	none	none	-0.149378	0.963764	0.99991	-0.362779	0.11378	0.389239
high	MPHOSPH10_2	-7.65366	104.475	none	none	-1.12338	0.214683	0.886393	-1.48061	1e-06	1.3e-05
high	MPHOSPH10_3	-23.9041	110.97	none	none	0.023459	0.944891	0.99991	-0.682515	0.014835	0.085773
high	MPHOSPH10_4	-2.58002	122.004	none	none	0.177787	0.844656	0.99991	-0.364975	0.131064	0.389239
high	NFE2L3_1	-12.9036	115.876	none	none	-0.70044	0.196884	0.861004	-1.01445	5e-07	5e-06
high	NFE2L3_2	-13.8106	145.66	none	none	-0.285402	0.64181	0.994767	0.55156	0.003413	0.020304
high	NFE2L3_3	-14.9702	130.689	none	none	-0.285402	0.583335	0.994767	-1.20571	5e-07	5e-07
high	NFE2L3_4	-23.6889	127.571	none	none	0.495957	0.672887	0.994767	-0.748461	0.000159	0.001111
high	NLRP3_1	-3.17716	101.904	none	none	0.947533	0.108483	0.305877	0.550449	0.005772	0.017217
high	NLRP3_2	-8.04144	106.713	none	none	1.36257	0.0311837	0.210912	0.782556	0.000159	0.000794
high	NLRP3_3	-15.0914	111.702	none	none	2	0.00200188	0.0218015	2.64249	5e-07	5e-07
high	NLRP3_4	-21.5849	113.004	none	none	1.28011	0.0291756	0.210912	-0.112968	0.531667	0.531667
high	NMI_1	-7.31949	116.172	none	none	-1.1592	0.0361974	0.333394	-2.65211	5e-07	5e-07
high	NMI_2	-3.79981	101.716	none	none	-0.818162	0.07191	0.520715	-0.693455	0.01286	0.025554
high	NMI_3	-3.23512	90.0009	none	none	0.563267	0.160192	0.6504	-1.23553	1.8e-05	9.1e-05
high	NMI_4	-6.23969	114.843	none	none	-0.673772	0.237143	0.741645	-3.05396	5e-07	5e-07
high	NT5E_1	-90.6321	78.138	none	none	-0.831877	0.108054	0.290396	-0.347923	0.095308	0.095308
high	NT5E_2	-14.1671	106.121	none	none	-0.568843	0.331051	0.552507	-1.33456	5e-07	5e-07
high	NT5E_3	-9.2501	115.357	none	none	-1.89077	0.00392079	0.0271248	-2.02235	5e-07	5e-07
high	NT5E_4	-1.44631	129.861	none	none	-1.95217	0.00243274	0.019297	-1.16062	2e-06	6e-06
high	PAK1IP1_1	-3.84292	104.963	none	none	-0.657112	0.117314	0.746565	0.634275	0.014858	0.085902
high	PAK1IP1_2	-22.5878	107.014	none	none	0.812373	0.0453733	0.4272	0.91271	0.000576	0.005169
high	PAK1IP1_3	-102.414	87.2565	none	none	-1.35755	6.50508e-05	0.00084533	-2.50303	5e-07	5e-07
high	PAK1IP1_4	-167.587	80.4408	none	none	-0.499571	0.226483	0.923317	0.0541267	0.882589	0.882589
high	PARP12_1	-32.3128	129.68	none	none	-0.202817	0.970159	0.99991	-0.46808	0.093904	0.389239
high	PARP12_2	-20.6532	157.722	none	none	1.60842	0.0678042	0.538067	1.10243	0.000308	0.003386
high	PARP12_3	-4.36822	80.848	none	none	-1.2303	0.146748	0.795464	-0.424902	0.113144	0.389239
high	PARP12_4	-14.3936	129.514	none	none	1.95801	0.0142059	0.157762	1.07793	0.001036	0.009281
high	PCGF5_1	-10.0994	126.597	none	none	0.495957	0.365103	0.9724	-0.504565	0.007881	0.038788
high	PCGF5_2	-6.7981	91.0806	none	none	-0.0374747	0.94026	0.99972	1.09767	5e-07	2e-06
high	PCGF5_3	-3.45567	126.372	none	none	0.0365259	0.934575	0.99972	0.464506	0.012175	0.047818
high	PCGF5_4	-3.35836	113.965	none	none	0.0365259	0.995969	0.99972	0.33053	0.08295	0.228778
high	PLK3_1	-2.49012	69.4855	exclude	reduced viability	n/a	n/a	n/a	n/a	n/a	n/a
high	PLK3_2	-2.97745	86.8842	none	none	-0.710493	0.271414	0.977625	-1.25518	7.5e-05	0.00083
high	PLK3_3	-2.69924	96.3232	none	none	0.584963	0.274384	0.977625	1.06475	0.001005	0.008008
high	PLK3_4	-1.37316	92.5424	none	none	-0.710493	0.271414	0.977625	-1.66688	5e-07	9e-06
high	PML_1	-8.26954	82.4792	none	none	-1.56884	0.0114422	0.0667188	1.10445	5e-06	1e-05
high	PML_2	-24.2587	93.4699	none	none	-2.22781	0.0216843	0.10382	-2.60951	5e-07	5e-07
high	PML_3	-22.7869	61.3693	exclude	reduced viability	n/a	n/a	n/a	n/a	n/a	n/a
high	PML_4	-13.7492	109.292	none	none	-1.11818	0.082083	0.290073	-1.57284	5e-07	5e-07
high	RGS16_1	1.26665	92.8671	exclude	inefficient knockdown	n/a	n/a	n/a	n/a	n/a	n/a
high	RGS16_2	-3.73899	97.5172	none	none	-1.953	0.00610884	0.0536551	-0.669696	0.001985	0.013811
high	RGS16_3	-3.54064	98.2207	none	none	-2.38042	0.00301929	0.029786	-0.391776	0.079402	0.391275
high	RGS16_4	-3.25514	82.3599	none	none	-2.10912	0.0089208	0.0691775	-0.253928	0.241527	0.669052
high	SAA2_1	-3.57375	94.1447	none	none	-1.12131	0.379903	0.872263	-1.55855	4.5e-05	0.000449
high	SAA2_2	-2.28078	96.0039	none	none	-1.31034	0.2547	0.872263	-0.471553	0.1825	0.553447
high	SAA2_3	-1.20205	107.4	exclude	inefficient knockdown	n/a	n/a	n/a	n/a	n/a	n/a
high	SAA2_4	-4.73684	94.6747	none	none	-1.14684	0.367744	0.872263	-0.271217	0.461843	0.710387
high	SALL2_1	-1.26286	157.681	exclude	inefficient knockdown	-1.01792	0.11555	0.70709	-0.761176	0.096966	0.557785
high	SALL2_2	-3.97484	163.363	none	none	-1.1304	0.0913026	0.651171	0.712311	0.070388	0.496417
high	SALL2_3	-3.71973	131.209	none	none	-0.847997	0.258933	0.790121	-2.11517	5e-06	6.2e-05
high	SALL2_4	-2.36284	154.374	none	none	-0.816288	0.229106	0.790121	-0.34139	0.49613	0.960491
high	SDCBP_1	-101.271	103.985	none	none	-1.51048	0.0307732	0.129956	0.152318	0.438401	0.684607
high	SDCBP_2	-39.7453	136.977	none	none	-1.38042	0.0550729	0.156287	-0.0954914	0.643845	0.684607
high	SDCBP_3	-14.3956	99.3223	none	none	-1.91648	0.0112111	0.0758869	-1.51203	5e-07	5e-07
high	SDCBP_4	-5.52268	86.5318	none	none	-2.53797	0.001352	0.0147719	-1.6988	5e-07	5e-07
high	SEMA3A_1	-4.9026	106.715	none	none	-0.736966	0.375996	0.977012	0.520749	0.075522	0.375718
high	SEMA3A_2	-6.99846	93.8592	none	none	0.485427	0.520144	0.987506	0.239327	0.360025	0.779684
high	SEMA3A_3	-4.19277	93.165	none	none	-1.05889	0.492712	0.987506	-1.61904	5e-07	5e-06
high	SEMA3A_4	1.58621	51.279	exclude	inefficient knockdown & reduced viability	n/a	n/a	n/a	n/a	n/a	n/a
high	SEMA7A_1	-6.18127	114.64	none	none	0.398549	0.471177	0.996552	0.391549	0.133209	0.348758
high	SEMA7A_2	-3.01961	102.733	none	none	1.15528	0.112444	0.730751	0.341508	0.186557	0.348758
high	SEMA7A_3	-7.66321	102.771	none	none	-0.652077	0.561326	0.996552	-1.03998	0.000231	0.002312
high	SEMA7A_4	-4.80845	129.138	none	none	-0.0671142	0.79507	0.996552	-1.67843	5e-07	5e-07
high	SLC16A2_1	-5.0515	48.1667	exclude	reduced viability	n/a	n/a	n/a	n/a	n/a	n/a
high	SLC16A2_2	-7.70677	89.5306	none	none	0.943416	0.187103	0.711454	0.00421964	0.942829	0.942829
high	SLC16A2_3	-10.3556	72.5335	none	none	1.25376	0.102863	0.580365	0.873316	2.5e-05	0.000253
high	SLC16A2_4	-17.2948	89.9219	none	none	0.387023	0.438586	0.711454	-0.868425	2.2e-05	0.000253
high	SORT1_1	-5.18656	98.5236	none	none	-0.0641303	0.917087	0.99943	-0.610837	0.020136	0.078143
high	SORT1_2	-16.1364	110.906	none	none	0.334419	0.728966	0.995909	-0.998346	0.000248	0.001487
high	SORT1_3	-5.2625	106.736	none	none	0	0.969656	0.99943	-1.02672	0.000116	0.000812
high	SORT1_4	-22.4758	81.8655	none	none	0.120294	0.600084	0.995909	-1.28638	3e-06	3e-05
high	SPAG5_1	-6.60502	96.6685	none	none	0.947533	0.0872347	0.305877	1.34631	5e-07	5e-07
high	SPAG5_2	-5.82892	129.145	none	none	1.44057	0.0163863	0.142905	0.753212	0.000264	0.001057
high	SPAG5_3	-2.68751	107.605	none	none	1.14684	0.0557907	0.249516	-1.53431	5e-07	5e-07
high	SPAG5_4	-7.60963	104.248	none	none	2.07529	0.00134426	0.0160124	1.18544	5e-07	1e-06
high	SPATA1_1	-2.71733	99.5444	none	none	0.163499	0.554416	0.987506	-2.01188	5e-07	5e-07
high	SPATA1_2	-1.58276	105.75	none	none	1.05658	0.133284	0.820311	0.00726343	0.996897	0.996897
high	SPATA1_3	-2.85477	80.273	none	none	0.847997	0.209083	0.92424	-2.21664	5e-07	5e-07
high	SPATA1_4	-1.39884	86.4949	none	none	1.18903	0.1028	0.755906	0.385845	0.188452	0.647976
high	STAG3_1	-38.8425	17.5798	exclude	reduced viability	n/a	n/a	n/a	n/a	n/a	n/a
high	STAG3_2	-42.5857	7.29374	exclude	reduced viability	n/a	n/a	n/a	n/a	n/a	n/a
high	STAG3_3	-5.36866	115.896	none	none	-1.31034	0.256422	0.872263	0.516171	0.12573	0.553447
high	STAG3_4	-6.044	136.835	none	none	1.89129	0.0139798	0.146888	-0.577397	0.130062	0.553447
high	TAP1_1	-38.6066	100.463	none	none	0.630766	0.431748	0.872263	-0.358154	0.305193	0.664577
high	TAP1_2	-31.7085	99.4394	none	none	-1.46234	0.204519	0.839661	-0.769168	0.014184	0.107993
high	TAP1_3	-42.9419	81.5467	none	none	-2.04731	0.0446091	0.366406	-3.93525	5e-07	5e-07
high	TAP1_4	-33.5809	105.427	none	none	-1.33949	0.154307	0.778734	-0.734644	0.049325	0.298183
high	TNF_1	-3.09833	108.465	none	none	-0.893085	0.0700482	0.516268	0.146481	0.415863	0.658784
high	TNF_2	-2.61122	132.896	none	none	-0.825971	0.0028539	0.0337143	0.754118	0.000125	0.000996
high	TNF_3	-2.70791	160.153	none	none	-0.530515	0.361569	0.9724	-0.779663	8e-05	0.000724
high	TNF_4	-2.73458	113.835	none	none	-1.11548	0.0148019	0.15129	-0.0636947	0.747073	0.747073
high	TNFAIP3_1	-4.21737	97.6717	none	none	1.65711	0.0519966	0.444212	-1.06836	5e-07	4e-06
high	TNFAIP3_2	-13.2792	74.6036	none	none	2.62149	0.00424904	0.053851	-0.0728001	0.537094	0.838605
high	TNFAIP3_3	-6.66348	83.2537	none	none	0.758992	0.294202	0.711454	-0.292232	0.120055	0.400453
high	TNFAIP3_4	-7.3228	56.9336	exclude	reduced viability	n/a	n/a	n/a	n/a	n/a	n/a
high	UBL3_1	-47.7363	71.7986	none	none	-0.192645	0.621144	0.977702	1.0651	9.1e-05	0.000936
high	UBL3_2	-9.9136	104.615	none	none	0.584963	0.298708	0.941495	-0.667425	0.004263	0.033597
high	UBL3_3	-5.2205	104.521	none	none	0.77259	0.211063	0.9263	-0.439633	0.037826	0.159785
high	UBL3_4	-9.71498	104.201	none	none	-0.4975	0.958788	0.977702	-0.379581	0.133816	0.249725
high	YRDC_1	-10.115	112.531	none	none	-1.12553	0.00100725	0.00402292	0.978525	0.000191	0.000191
high	YRDC_2	-1.80786	102.7	none	none	0.459432	0.153478	0.393384	-1.10797	4e-05	8e-05
high	YRDC_3	-2.34662	99.6393	none	none	-0.4975	0.932065	0.932065	1.32567	8e-06	3.1e-05
high	YRDC_4	-14.4618	83.9704	none	none	-0.678072	0.472081	0.721301	-1.22467	1.9e-05	5.8e-05
high	ZNFX1_1	-8.19901	94.9549	none	none	-1.16993	0.0786334	0.48065	-1.58483	5e-07	5e-07
high	ZNFX1_2	1.0153	92.4771	exclude	inefficient knockdown	n/a	n/a	n/a	n/a	n/a	n/a
high	ZNFX1_3	-1.48023	84.3371	none	none	-1.29546	0.0661891	0.460079	-1.37268	5e-07	5e-07
high	ZNFX1_4	-3.71954	72.6565	none	none	-1.09192	0.0786334	0.48065	-2.71975	5e-07	5e-07

### Sheet: (b) All A549-NFkB-Luc data
Supplementary Table 3. (b) All A549-NFκB-Luc data. This tab includes screening data for individual siRNAs (one siRNA per row) targeting high-ranked HB genes. Column A indicates the HB rank group and Column B indicates the internally-assigned siRNA ID. Columns C and D give the siRNA-mediated effects on target mRNA knockdown or cellular viability, respectively, in A549 cells, and siRNAs associated …
						A549-NFκB-Luc (+PBS)			A549-NFκB-Luc (+TNF)
HB Rank Group	siRNA ID	mRNA Knockdown Fold-Change (vs. negative control)	Viability % (vs. negative control)	Flag for siRNA Exclusion	Rationale for siRNA Exclusion	RLU (mean ratio, log2-transformed)	p-value (regular)	p-value (multiplicity-adjusted)	RLU (mean ratio, log2-transformed)	p-value (regular)	p-value (multiplicity-adjusted)
high	ADRB2_1	-1.19259	87.5573	exclude	inefficient knockdown	n/a	n/a	n/a	n/a	n/a	n/a
high	ADRB2_2	-1.12713	101.341	exclude	inefficient knockdown	n/a	n/a	n/a	n/a	n/a	n/a
high	ADRB2_3	-1.96025	94.9874	none	none	-1.92785	5.17078e-10	6.72201e-09	-0.726982	0.000263824	0.00263511
high	ADRB2_4	-1.57417	90.172	none	none	0.691878	0.00840053	0.0413029	0.590328	0.00173304	0.0137805
high	ARL3_1	-2.73512	107.977	none	none	-1.60716	1.53425e-07	1.68767e-06	-0.0933834	0.397834	0.637396
high	ARL3_2	-1.80547	124.618	none	none	0.0540398	0.944427	0.993267	-0.215331	0.0577274	0.189641
high	ARL3_3	-1.49189	109.255	none	none	-2.03342	5.51309e-10	6.61571e-09	-1.83572	1e-10	1e-10
high	ARL3_4	-1.90102	99.816	none	none	-2.03342	5.0603e-11	6.5784e-10	-2.93177	1e-10	1e-10
high	CBX7_1	-13.2733	95.2067	none	none	-1.20489	0.00192457	0.0597839	-0.426954	0.000194283	0.00291028
high	CBX7_2	-12.8317	109.284	none	none	-0.454867	0.287926	0.940874	-0.354267	0.00176976	0.0210317
high	CBX7_3	-4.79532	103.237	none	none	-0.924781	0.0158289	0.296031	-1.03605	1e-10	1e-10
high	CBX7_4	-4.67032	93.3355	none	none	0.462015	0.171945	0.896077	0.463065	5.79841e-05	0.000927342
high	CCDC6_1	-30.0564	80.6999	none	none	0.415037	0.180303	0.629944	-0.345677	0.00274084	0.00820002
high	CCDC6_2	-7.53933	87.9274	none	none	-0.176157	0.464877	0.797346	-0.870549	2e-10	1.3e-09
high	CCDC6_3	-20.4214	65.8562	exclude	reduced viability	n/a	n/a	n/a	n/a	n/a	n/a
high	CCDC6_4	-7.94571	94.1016	none	none	0.427421	0.111374	0.507603	-0.505349	2.29821e-05	0.000114905
high	CD69_1	-6.49308	119.93	none	none	0.724366	0.0933408	0.444525	-0.135762	0.352008	0.511943
high	CD69_2	-3.7149	114.937	none	none	0.0310269	0.770868	0.947104	0.96863	8.1e-09	8.11e-08
high	CD69_3	-1.81319	97.3819	none	none	1.07635	0.0130047	0.122695	1.56265	1e-10	1e-10
high	CD69_4	-2.08851	96.0174	none	none	2.2578	4.83009e-06	5.79596e-05	1.14688	1e-10	1.6e-09
high	CIT_1	-6.38586	73.3746	none	none	0.0751015	0.903397	0.957648	-0.484967	0.00439253	0.0260675
high	CIT_2	-5.30627	44.7576	exclude	reduced viability	n/a	n/a	n/a	n/a	n/a	n/a
high	CIT_3	-2.14132	103.504	none	none	0.136502	0.503529	0.957648	0.296861	0.0605785	0.221171
high	CIT_4	-6.707	89.2043	none	none	1.05933	2.45835e-06	2.45832e-05	1.06743	2.16e-08	1.724e-07
high	CPT1C_1	-4.04138	79.877	none	none	1.00827	0.000794364	0.00870338	0.70216	3.76e-08	2.255e-07
high	CPT1C_2	-5.207	114.038	none	none	2.56268	1.155e-12	1.5013e-11	2.80365	1e-10	1e-10
high	CPT1C_3	-1.20633	90.0564	exclude	inefficient knockdown	n/a	n/a	n/a	n/a	n/a	n/a
high	CPT1C_4	-1.60955	95.9468	none	none	0.76651	0.00895652	0.0777804	1.12999	1e-10	1e-10
high	DDX58_1	-7.36452	93.98	none	none	0.0157673	0.948594	0.999794	-0.498327	0.000472358	0.00612329
high	DDX58_2	-4.89423	106.561	none	none	0.106915	0.699543	0.999779	-0.462493	0.00125771	0.0149886
high	DDX58_3	-5.62644	80.8807	none	none	-0.893085	0.00217015	0.0445977	-2.28808	1e-10	1e-10
high	DDX58_4	-10.0886	109.977	none	none	0.967939	0.00125219	0.0284072	1.59815	1e-10	1e-10
high	EIF4A2_1	-5.2581	137.393	none	none	0.514573	0.149212	0.985026	0.53855	3.2087e-06	4.50211e-05
high	EIF4A2_2	-6.72483	137.57	none	none	0.0671142	0.724436	0.999998	-0.136351	0.211301	0.420513
high	EIF4A2_3	-6.99721	155.676	none	none	0.622633	0.0834128	0.904788	0.399639	0.000462784	0.00415735
high	EIF4A2_4	-1.3124	165.87	exclude	inefficient knockdown	n/a	n/a	n/a	n/a	n/a	n/a
high	FAM83E_1	-3.83083	100.619	none	none	-0.14439	0.766515	1	-1.05445	0.00273807	0.183636
high	FAM83E_2	-9.59087	113.592	none	none	5.187	1e-15	1e-15	5.00389	1e-10	1e-10
high	FAM83E_3	-3.90029	115.859	none	none	-0.584963	0.112605	0.997995	-0.63941	0.0353843	0.884851
high	FAM83E_4	-16.636	91.5693	none	none	0.251539	0.598076	1	-0.190103	0.629555	0.999996
high	GPALPP1_1	-11.6299	104.734	none	none	-0.10497	0.661402	0.986856	0.402472	0.00600683	0.0355041
high	GPALPP1_2	-2.57296	82.655	none	none	-0.878694	0.00474904	0.0555232	-0.614543	3.54389e-05	0.000318905
high	GPALPP1_3	-23.1102	64.3591	exclude	reduced viability	n/a	n/a	n/a	n/a	n/a	n/a
high	GPALPP1_4	-15.2743	67.5817	exclude	reduced viability	n/a	n/a	n/a	n/a	n/a	n/a
high	HCP5_1	-22.6741	95.4745	none	none	1.0614	0.025133	0.204742	0.497817	0.000748274	0.00597054
high	HCP5_2	-4.51508	97.9258	none	none	-0.219781	0.624617	0.947104	-0.224572	0.113255	0.40495
high	HCP5_3	-4.55724	106.023	none	none	1.16993	0.00790371	0.0835852	0.229994	0.0986143	0.40495
high	HCP5_4	-4.28851	101.082	none	none	0.733826	0.0766988	0.42799	0.168351	0.220636	0.511943
high	HLA-B_1	-9.31952	101.513	none	none	-0.59048	0.00451308	0.0398922	-0.0725481	0.698686	0.698686
high	HLA-B_2	-1.07605	63.2297	exclude	inefficient knockdown & reduced viability	n/a	n/a	n/a	n/a	n/a	n/a
high	HLA-B_3	-2.34012	90.132	none	none	-0.0909085	0.533307	0.957648	-1.28389	2e-10	1.8e-09
high	HLA-B_4	-4.39136	68.0376	exclude	reduced viability	n/a	n/a	n/a	n/a	n/a	n/a
high	HLA-C_1	-1.44746	138.495	none	none	-0.0515303	0.891491	0.998722	0.986629	1.4e-09	1.77e-08
high	HLA-C_2	1.0722	170.181	exclude	inefficient knockdown	n/a	n/a	n/a	n/a	n/a	n/a
high	HLA-C_3	-1.4972	119.332	none	none	-0.0255351	0.922818	0.998722	-0.754821	3.677e-07	4.4121e-06
high	HLA-C_4	-3.4288	145.342	none	none	-0.662965	0.0222296	0.219081	-0.574354	8.93439e-05	0.000714528
high	HLA-E_1	-68.7024	79.4455	none	none	1.40123	0.000381728	0.0154991	0.335044	0.00265827	0.0210693
high	HLA-E_2	-12.2432	93.0351	none	none	-1.35669	0.00245447	0.0891569	-0.520231	5.4455e-06	7.07888e-05
high	HLA-E_3	-9.0792	83.7491	none	none	-0.0324215	0.889678	0.999998	-1.74688	1e-10	1e-10
high	HLA-E_4	-1.59272	98.6769	none	none	-0.640997	0.167318	0.989057	-0.709236	1.3e-09	3.29e-08
high	HOXB6_1	-1.52951	121.838	none	none	-0.889817	0.0544463	0.791448	-0.800946	1e-10	2e-10
high	HOXB6_2	-3.51715	116.704	none	none	-1.10938	0.00753297	0.238308	-0.883003	1e-10	1e-10
high	HOXB6_3	-1.39892	139.177	none	none	-0.0324215	0.900938	0.999998	-0.595376	1.4e-07	2.5192e-06
high	HOXB6_4	-2.34694	143.768	none	none	0.955821	0.0118324	0.332824	0.85457	1e-10	1e-10
high	ID1_1	-4.68779	106.111	none	none	-0.569366	0.254847	0.770264	-0.162323	0.21267	0.511943
high	ID1_2	-3.66292	112.563	none	none	0.752562	0.0642791	0.41228	-0.674809	1.51548e-05	0.000136385
high	ID1_3	-4.2673	96.6803	none	none	0.383329	0.287085	0.770264	-0.454405	0.00173625	0.0120907
high	ID1_4	-2.741	91.4244	none	none	-0.256775	0.705234	0.947104	-0.356362	0.0143227	0.0829172
high	IL4I1_1	-20.7467	107.538	none	none	0.86148	0.0108229	0.229847	0.180424	0.118999	0.63708
high	IL4I1_2	-30.6414	154.335	none	none	-1.26222	0.00106266	0.0344782	-0.690666	5.3e-09	1.165e-07
high	IL4I1_3	-28.4568	156.843	none	none	0.672983	0.0407654	0.564993	-0.406764	0.000271408	0.00379302
high	IL4I1_4	-22.1625	132.641	none	none	0.117039	0.678759	0.989022	0.055929	0.651727	0.942499
high	ISG20_1	1.60676	119.415	exclude	inefficient knockdown	n/a	n/a	n/a	n/a	n/a	n/a
high	ISG20_2	-3.25543	104.766	none	none	-0.500132	0.243947	0.938973	1.09274	1e-10	1e-10
high	ISG20_3	-37.2264	110.222	none	none	0.502739	0.129244	0.855938	0.81521	1e-10	3e-10
high	ISG20_4	-19.8831	123.614	none	none	0.157681	0.580842	0.988115	0.756928	2e-10	5e-09
high	L3MBTL2_1	-19.6323	131.67	none	none	0.423143	0.176016	0.896077	0.690737	7.5e-09	1.55e-07
high	L3MBTL2_2	-7.33409	134.669	none	none	-0.743755	0.0639053	0.690892	-0.69474	3.2e-09	7.77e-08
high	L3MBTL2_3	-6.60866	122.057	none	none	0.0752192	0.676308	0.989022	-0.228971	0.037234	0.289299
high	L3MBTL2_4	-7.4209	126.442	none	none	-1.13183	0.00411605	0.105386	-0.701385	3.1e-09	7.77e-08
high	LOC646626_1	-2.28826	103.421	none	none	-2.03342	5.7314e-05	0.000435286	-4.61798	1e-10	1e-10
high	LOC646626_2	-1.7735	153.834	none	none	-2.17544	5.44211e-05	0.000435286	-3.27694	1e-10	1e-10
high	LOC646626_3	-1.10294	154.708	exclude	inefficient knockdown	n/a	n/a	n/a	n/a	n/a	n/a
high	LOC646626_4	-1.74452	133.331	none	none	-1.38957	0.00272573	0.00815492	-0.566799	0.0621414	0.226341
high	LRP4_1	-12.4035	76.56	none	none	-0.180267	0.826573	0.999998	0.740321	4e-10	9.9e-09
high	LRP4_2	-3.25157	48.5781	exclude	reduced viability	n/a	n/a	n/a	n/a	n/a	n/a
high	LRP4_3	-4.57314	131.995	none	none	-1.0608	0.016641	0.425223	-1.46372	1e-10	1e-10
high	LRP4_4	-9.73175	110.664	none	none	-0.485427	0.31036	0.999141	0.0222259	0.920615	0.920615
high	MICAL2_1	-2.86724	95.8765	none	none	0.286621	0.291276	0.968028	-0.328978	0.0217022	0.160987
high	MICAL2_2	-13.5394	115.703	none	none	0.0157673	0.940943	0.999794	-0.691219	3.2448e-06	4.86703e-05
high	MICAL2_3	-27.1601	121.528	none	none	0.0467942	0.828635	0.999779	-0.52448	0.000237639	0.0033218
high	MICAL2_4	-34.3663	111.567	none	none	0.374848	0.182664	0.91112	-0.156836	0.251756	0.765461
high	MPHOSPH10_1	-7.45167	109.569	none	none	-0.909433	0.0221805	0.375643	-0.1195	0.293119	0.875239
high	MPHOSPH10_2	-7.65366	104.475	none	none	-1.16789	0.00293646	0.0790429	-0.619236	7.66e-08	1.3028e-06
high	MPHOSPH10_3	-23.9041	110.97	none	none	-0.589032	0.152537	0.883702	-0.369654	0.0011169	0.0144228
high	MPHOSPH10_4	-2.58002	122.004	none	none	-0.477322	0.26965	0.940874	0.317194	0.00495689	0.0531943
high	NFE2L3_1	-12.9036	115.876	none	none	-0.0848889	0.993442	0.999998	-0.435382	0.000101076	0.00121224
high	NFE2L3_2	-13.8106	145.66	none	none	-0.129283	0.931125	0.999998	-0.772535	1e-10	1.7e-09
high	NFE2L3_3	-14.9702	130.689	none	none	-1.01381	0.0214026	0.499585	-0.664695	8.1e-09	1.868e-07
high	NFE2L3_4	-23.6889	127.571	none	none	-0.491853	0.328572	0.999231	-0.547412	1.8077e-06	2.8923e-05
high	NLRP3_1	-3.17716	101.904	none	none	-0.950247	0.00168975	0.0250487	-0.566449	0.000130493	0.000913096
high	NLRP3_2	-8.04144	106.713	none	none	-0.440573	0.083701	0.582773	-0.626	2.42094e-05	0.000266271
high	NLRP3_3	-15.0914	111.702	none	none	0.941897	0.00305082	0.0389427	1.24653	1e-10	1e-10
high	NLRP3_4	-21.5849	113.004	none	none	-0.21818	0.494848	0.967106	-0.384486	0.00649129	0.0355041
high	NMI_1	-7.31949	116.172	none	none	-1.62619	2.18416e-05	0.000742347	-0.686097	4.3e-09	9.98e-08
high	NMI_2	-3.79981	101.716	none	none	0.0674836	0.698025	0.989022	0.80821	1e-10	6e-10
high	NMI_3	-3.23512	90.0009	none	none	1.96712	9.93784e-08	3.57762e-06	1.8434	1e-10	1e-10
high	NMI_4	-6.23969	114.843	none	none	-0.764316	0.0599224	0.690892	-1.35992	1e-10	1e-10
high	NT5E_1	-90.6321	78.138	none	none	-0.531024	0.28275	0.999069	1.0353	1e-10	1e-10
high	NT5E_2	-14.1671	106.121	none	none	-0.374396	0.425498	0.999919	-0.704398	1.5e-09	3.58e-08
high	NT5E_3	-9.2501	115.357	none	none	-0.222392	0.749404	0.999998	-0.163393	0.137785	0.420513
high	NT5E_4	-1.44631	129.861	none	none	-1.02308	0.0061173	0.203107	-0.406717	0.000311656	0.00311219
high	PAK1IP1_1	-3.84292	104.963	none	none	-2.07923	0.000128544	0.000771017	-2.65862	1e-10	4e-10
high	PAK1IP1_2	-22.5878	107.014	none	none	-0.863498	0.0530379	0.103263	1.95995	3.042e-07	1.5211e-06
high	PAK1IP1_3	-102.414	87.2565	none	none	-1.71149	0.00118437	0.00472909	-0.165851	0.569603	0.569603
high	PAK1IP1_4	-167.587	80.4408	none	none	-0.11456	0.805193	0.805193	0.317482	0.291946	0.498659
high	PARP12_1	-32.3128	129.68	none	none	-0.30175	0.52229	0.988115	0.0360926	0.728999	0.942499
high	PARP12_2	-20.6532	157.722	none	none	-0.683773	0.0790572	0.732254	0.296307	0.00776604	0.0750019
high	PARP12_3	-4.36822	80.848	none	none	-0.016348	0.868434	0.989022	-0.110968	0.331325	0.875239
high	PARP12_4	-14.3936	129.514	none	none	-0.987859	0.00990159	0.220243	-1.15309	1e-10	1e-10
high	PCGF5_1	-10.0994	126.597	none	none	-0.584963	0.189976	0.99214	-1.0695	1e-10	1e-10
high	PCGF5_2	-6.7981	91.0806	none	none	-0.398341	0.457313	0.999919	-0.188323	0.0822321	0.348875
high	PCGF5_3	-3.45567	126.372	none	none	0.274439	0.701249	0.999998	-0.2662	0.016687	0.0960368
high	PCGF5_4	-3.35836	113.965	none	none	-0.0418202	0.989519	0.999998	-0.623009	3.97e-08	7.942e-07
high	PLK3_1	-2.49012	69.4855	exclude	reduced viability	n/a	n/a	n/a	n/a	n/a	n/a
high	PLK3_2	-2.97745	86.8842	none	none	-0.635589	0.0275547	0.20031	-1.49038	1e-10	1e-10
high	PLK3_3	-2.69924	96.3232	none	none	0	0.953328	0.953328	0.951496	1e-10	1e-10
high	PLK3_4	-1.37316	92.5424	none	none	-0.888355	0.00175783	0.0174399	-1.84918	1e-10	1e-10
high	PML_1	-8.26954	82.4792	none	none	-0.287981	0.615616	0.999996	-0.32234	0.0036565	0.0253165
high	PML_2	-24.2587	93.4699	none	none	-1.82347	3.90005e-05	0.00167565	-1.86669	1e-10	1e-10
high	PML_3	-22.7869	61.3693	exclude	reduced viability	n/a	n/a	n/a	n/a	n/a	n/a
high	PML_4	-13.7492	109.292	none	none	-0.598768	0.219096	0.995663	-1.62301	1e-10	1e-10
high	RGS16_1	1.26665	92.8671	exclude	inefficient knockdown	n/a	n/a	n/a	n/a	n/a	n/a
high	RGS16_2	-3.73899	97.5172	none	none	0.308122	0.696974	1	-0.457207	0.140025	0.998039
high	RGS16_3	-3.54064	98.2207	none	none	0.415037	0.376431	1	-0.584963	0.0533277	0.956007
high	RGS16_4	-3.25514	82.3599	none	none	0.251539	0.795324	1	1.73697	1.0779e-06	0.000106711
high	SAA2_1	-3.57375	94.1447	none	none	-1.25206	2.48244e-05	0.000223398	-0.782902	6.1e-09	5.49e-08
high	SAA2_2	-2.28078	96.0039	none	none	-0.43351	0.107412	0.365247	-0.0701838	0.484519	0.637396
high	SAA2_3	-1.20205	107.4	exclude	inefficient knockdown	n/a	n/a	n/a	n/a	n/a	n/a
high	SAA2_4	-4.73684	94.6747	none	none	-0.55769	0.0463837	0.211379	0.500807	4.14438e-05	0.000290071
high	SALL2_1	-1.26286	157.681	exclude	inefficient knockdown	n/a	n/a	n/a	n/a	n/a	n/a
high	SALL2_2	-3.97484	163.363	none	none	0.266846	0.430732	0.999919	0.66712	1.4e-08	3.081e-07
high	SALL2_3	-3.71973	131.209	none	none	-1.72935	8.73826e-05	0.0036635	-0.851162	1e-10	1e-10
high	SALL2_4	-2.36284	154.374	none	none	-0.498308	0.293321	0.999069	-0.532566	3.0015e-06	4.50211e-05
high	SDCBP_1	-101.271	103.985	none	none	-0.736966	0.0600541	0.690892	-0.646103	2.63e-08	4.991e-07
high	SDCBP_2	-39.7453	136.977	none	none	-0.449307	0.304907	0.940874	0.172618	0.127808	0.63708
high	SDCBP_3	-14.3956	99.3223	none	none	-1.17705	0.00233286	0.0676692	-0.0670692	0.510312	0.942499
high	SDCBP_4	-5.52268	86.5318	none	none	-1.18627	0.00225633	0.0676297	-1.08267	1e-10	1e-10
high	SEMA3A_1	-4.9026	106.715	none	none	0.0921182	0.714651	0.999779	1.39456	1e-10	1e-10
high	SEMA3A_2	-6.99846	93.8592	none	none	0.910058	0.0025385	0.0495641	0.0557836	0.681782	0.898738
high	SEMA3A_3	-4.19277	93.165	none	none	-0.70044	0.0116895	0.161697	-1.33977	1e-10	1e-10
high	SEMA3A_4	1.58621	51.279	exclude	inefficient knockdown & reduced viability	n/a	n/a	n/a	n/a	n/a	n/a
high	SEMA7A_1	-6.18127	114.64	none	none	-0.27684	0.649146	0.999997	-0.74412	2e-10	6.1e-09
high	SEMA7A_2	-3.01961	102.733	none	none	-0.211745	0.771196	0.999998	-0.619463	8.75e-08	1.6627e-06
high	SEMA7A_3	-7.66321	102.771	none	none	0.712019	0.0520934	0.788066	-0.592889	2.255e-07	3.833e-06
high	SEMA7A_4	-4.80845	129.138	none	none	-1.58496	0.000380915	0.0154991	-1.34433	1e-10	1e-10
high	SLC16A2_1	-5.0515	48.1667	exclude	reduced viability	n/a	n/a	n/a	n/a	n/a	n/a
high	SLC16A2_2	-7.70677	89.5306	none	none	-1.35466	1.31617e-06	1.31616e-05	-0.0416477	0.863943	0.985686
high	SLC16A2_3	-10.3556	72.5335	none	none	-0.730813	0.00417532	0.0247919	-1.06907	4.021e-07	4.8255e-06
high	SLC16A2_4	-17.2948	89.9219	none	none	-0.23012	0.307177	0.519996	-0.0484547	0.766977	0.985686
high	SORT1_1	-5.18656	98.5236	none	none	0.40952	0.0574768	0.339239	0.170181	0.273055	0.471552
high	SORT1_2	-16.1364	110.906	none	none	-0.54157	0.00466372	0.0398922	-0.396746	0.0169148	0.0817609
high	SORT1_3	-5.2625	106.736	none	none	-0.126532	0.468658	0.957648	-0.220859	0.190348	0.469244
high	SORT1_4	-22.4758	81.8655	none	none	-1.10269	1.03105e-06	1.13415e-05	-0.856651	2.3945e-06	1.67611e-05
high	SPAG5_1	-6.60502	96.6685	none	none	0.14439	0.89158	0.998722	1.86972	1e-10	1e-10
high	SPAG5_2	-5.82892	129.145	none	none	-0.293731	0.275909	0.924431	-0.133782	0.302718	0.513798
high	SPAG5_3	-2.68751	107.605	none	none	-0.293731	0.341424	0.924431	-0.268368	0.0487468	0.181187
high	SPAG5_4	-7.60963	104.248	none	none	1.36678	2.68121e-05	0.000428908	1.99226	1e-10	1e-10
high	SPATA1_1	-2.71733	99.5444	none	none	-0.150243	0.55535	0.999321	-0.111203	0.405377	0.874983
high	SPATA1_2	-1.58276	105.75	none	none	-0.485427	0.0609228	0.58522	-0.27989	0.0492335	0.297709
high	SPATA1_3	-2.85477	80.273	none	none	0.106915	0.7022	0.999779	-0.346756	0.0124595	0.106706
high	SPATA1_4	-1.39884	86.4949	none	none	-0.779874	0.00528538	0.0957855	-0.920871	1.6e-09	2.7e-08
high	STAG3_1	-38.8425	17.5798	exclude	reduced viability	n/a	n/a	n/a	n/a	n/a	n/a
high	STAG3_2	-42.5857	7.29374	exclude	reduced viability	n/a	n/a	n/a	n/a	n/a	n/a
high	STAG3_3	-5.36866	115.896	none	none	-1.10535	0.00256883	0.0718778	-0.650547	3.23e-08	5.818e-07
high	STAG3_4	-6.044	136.835	none	none	0.899012	0.00798603	0.188175	0.678781	7.4e-09	1.55e-07
high	TAP1_1	-38.6066	100.463	none	none	-0.924899	0.00151006	0.0120168	-0.320901	0.00555367	0.0274616
high	TAP1_2	-31.7085	99.4394	none	none	-0.0221957	0.917943	0.993267	1.34827	1e-10	1e-10
high	TAP1_3	-42.9419	81.5467	none	none	-0.607158	0.0195974	0.111972	0.734497	2.92e-08	2.34e-07
high	TAP1_4	-33.5809	105.427	none	none	-0.711495	0.0121071	0.0817327	-0.42558	0.000316454	0.00189722
high	TNF_1	-3.09833	108.465	none	none	-2.03242	3.64888e-06	0.000160538	-0.90319	1e-10	1e-10
high	TNF_2	-2.61122	132.896	none	none	0.837783	0.0256676	0.544301	0.411822	0.000246719	0.00271057
high	TNF_3	-2.70791	160.153	none	none	-1.02308	0.0250337	0.544301	-0.852351	1e-10	1e-10
high	TNF_4	-2.73458	113.835	none	none	-0.648156	0.165233	0.989057	-0.158606	0.127509	0.420513
high	TNFAIP3_1	-4.21737	97.6717	none	none	-0.378512	0.116296	0.309888	-0.106464	0.5681	0.984971
high	TNFAIP3_2	-13.2792	74.6036	none	none	0.578784	0.0337677	0.128382	-0.0713793	0.748954	0.985686
high	TNFAIP3_3	-6.66348	83.2537	none	none	0.0983021	0.807102	0.807102	0.195117	0.296674	0.878957
high	TNFAIP3_4	-7.3228	56.9336	exclude	reduced viability	n/a	n/a	n/a	n/a	n/a	n/a
high	UBL3_1	-47.7363	71.7986	none	none	-0.150243	0.610385	0.999469	-1.13653	1e-10	1e-10
high	UBL3_2	-9.9136	104.615	none	none	-0.39927	0.100217	0.74661	-1.06569	1e-10	3e-10
high	UBL3_3	-5.2205	104.521	none	none	0.951637	0.00128696	0.0284072	-0.0934764	0.5242	0.892286
high	UBL3_4	-9.71498	104.201	none	none	-0.649814	0.00739808	0.125113	0.441248	0.00202508	0.0220517
high	YRDC_1	-10.115	112.531	none	none	-0.321928	0.137213	0.255599	-0.607283	0.00516025	0.00516025
high	YRDC_2	-1.80786	102.7	none	none	-0.514573	0.0224682	0.0659014	-1.60496	1.871e-07	7.483e-07
high	YRDC_3	-2.34662	99.6393	none	none	-0.0264722	0.887975	0.887975	0.701556	0.00130007	0.00259845
high	YRDC_4	-14.4618	83.9704	none	none	-0.631613	0.00551045	0.0218603	-0.863816	0.000255132	0.000765201
high	ZNFX1_1	-8.19901	94.9549	none	none	0.308122	0.563607	1	-0.695994	0.0409179	0.911359
high	ZNFX1_2	1.0153	92.4771	exclude	inefficient knockdown	n/a	n/a	n/a	n/a	n/a	n/a
high	ZNFX1_3	-1.48023	84.3371	none	none	0.308122	0.516572	1	0.332575	0.311786	0.999862
high	ZNFX1_4	-3.71954	72.6565	none	none	-0.807355	0.00679786	0.35813	-1.94753	2.81e-08	2.8991e-06

### Sheet: (c) Hit selection criteria
Supplementary Table 3. (c) Hit selection criteria. This tab specifies criteria for identifying A549-IFNB1-Luc and A549-NFκB-Luc hits from siRNA screening data.
siRNA Library
a.	In all functional assays, we used 2-4 siRNAs per HB gene candidate.
b.	Each siRNA reduced target mRNA expression by ≥ 1.4-fold.
c.	Each siRNA reduced intracellular ATP by ≤ 20%.
Hit Criteria
a.	siRNAs with no significant effect on luciferase activity are neutral, and have no impact on hit selection.
b.	An 'active' siRNA is one that induces a statistically significant (p < 0.05) change in mean luciferase activity.
c.	The majority of active siRNAs targeting a single HB gene must induce a statistically significant (p < 0.05) change in mean luciferase activity in the same direction.
d.	For active siRNAs affecting luciferase activity in the same direction, at least 1 must induce a statistically significant (p < 0.05) change in mean luciferase activity of at least (+/-) 1.6-fold.
e.	All other active siRNA(s) affecting luciferase activity in the same direction must induce a statistically significant (p < 0.05) change in mean luciferase activity of at least (+/-) 1.3-fold.
