## Supplementary Table 4 for "Host network-based discovery of critical regulators of innate immunity, virus growth, and pathogenesis in influenza virus infection"

### Sheet: (a) HB Gene Characteristics
Table S4. (a) HB gene characteristics. This tab catalogs the characteristics of high-ranked HB genes tested for effects against diverse viruses. Column A lists the 18 genes tested in siRNA/virus growth assays. Column B lists the HB gene transcriptional expression cluster. Column C lists the effect of knockdown on pH1N1 replication. Column D lists the effect of knockdown on HPAI-H5N1 replication. …
HB Gene	Expression Cluster	Knockdown Effect - pH1N1 titer	Knockdown Effect - HPAI-H5N1 titer	Virus Growth | IFNB1 | NFκB Phenotype Group	Knockdown Effect - IFNB1-Luc	Knockdown Effect - NFκB-Luc
PCGF5	C1	increased (antiviral)	none	Group 5	increased	decreased
YRDC	C1	increased (antiviral)	none	Group 4	none	decreased
CPT1C	C1	increased (antiviral)	weakly increased (antiviral)	Group 6	increased	increased
NFE2L3	C2	increased (antiviral)	none	Group 3	decreased	decreased
DDX58	C2	increased (antiviral)	none	Group 3	decreased	decreased
SEMA7A	C2	increased (antiviral)	weakly decreased (pro-viral)	Group 3	decreased	decreased
SEMA3A	C2	increased (antiviral)	none	Group 1	none	none
HCP5	C2	increased (antiviral)	none	Group 1	none	none
PLK3	C2	increased (antiviral)	weakly decreased (pro-viral)	Group 3	decreased	decreased
PML	C2	decreased (pro-viral)	decreased (pro-viral)	n/a	decreased	decreased
HLA-C	C2	decreased (pro-viral)	weakly decreased (pro-viral)	n/a	increased	decreased
HLA-E	C2	none	decreased (pro-viral)	n/a	decreased	decreased
HOXB6	C3	increased (antiviral)	weakly increased (antiviral)	Group 4	none	decreased
SALL2	C3	increased (antiviral)	weakly increased (antiviral)	Group 4	none	decreased
CBX7	C3	decreased (pro-viral)	weakly decreased (pro-viral)	n/a	decreased	decreased
CIT	C3	decreased (pro-viral)	none	n/a	increased	none
UBL3	C4	increased (antiviral)	weakly decreased (pro-viral)	Group 3	decreased	decreased
ARL3	C4	weakly decreased (pro-viral)	weakly increased (antiviral)	none	decreased	decreased

### Sheet: (b) All H3N2 and WNV data
Supplementary Table 4. (b) All H3N2 and WNV data. This tab includes H3N2 and WNV screening data for individual siRNAs targeting 18 selected high-ranked HB genes in A549 cells. Column A indicates the HB rank group and Column B indicates the internally-assigned siRNA ID. Columns C and D (duplicated from Supplementary Table 2a) give the siRNA-mediated effects on target mRNA knockdown or cellular via…
						H3N2			WNV
HB Rank Group	siRNA ID	mRNA Knockdown Fold-Change (vs. NT control)	Viability % (vs. NT control)	Flag for siRNA Exclusion	Rationale for siRNA Exclusion	Virus Titer (mean ratio, log2-transformed)	P-value (regular)	P-value (multiplicity-adjusted)	Virus Titer (mean ratio, log2-transformed)	P-value (regular)	P-value (multiplicity-adjusted)
high	ARL3_1	-2.73512	107.977	none	none	-4.26748	0.0208405	0.255357	-1.95013	3.558e-12	2.09938e-10
high	ARL3_2	-1.80547	124.618	none	none	-2.46778	0.0314039	0.339527	-1.95013	2.10569e-08	1.17918e-06
high	ARL3_3	-1.49189	109.255	none	none	-2.76184	0.116857	0.684081	-0.700025	0.00516845	0.195583
high	ARL3_4	-1.90102	99.816	none	none	-2.85914	0.1395	0.699388	nd	nd	nd
high	CBX7_1	-13.2733	95.2067	none	none	-1.55943	0.129556	0.670445	-1.38264	2.49915e-06	0.000134945
high	CBX7_2	-12.8317	109.284	none	none	4.69448	5.47434e-07	1.47806e-05	-3.1523	1e-15	1e-15
high	CBX7_3	-4.79532	103.237	none	none	2.79998	0.0101471	0.124172	-2.37056	1e-15	1.4e-14
high	CBX7_4	-4.67032	93.3355	none	none	-4.04182	4.48478e-05	0.00107579	-3.34908	1e-15	1e-15
high	CIT_1	-6.38586	73.3746	none	none	-2.89308	0.155156	0.699388	0.048976	0.753849	0.999975
high	CIT_2	-5.30627	44.7576	exclude	reduced viability	n/a	n/a	n/a	n/a	n/a	n/a
high	CIT_3	-2.14132	103.504	none	none	-0.3254	0.989911	0.989911	0.500624	0.148791	0.989009
high	CIT_4	-6.707	89.2043	none	none	-2.89308	0.0632518	0.512638	-0.902414	0.00876158	0.302887
high	CPT1C_1	-4.04138	79.877	none	none	-3.90689	0.00169053	0.0397936	-0.0989665	0.409901	0.99992
high	CPT1C_2	-5.207	114.038	none	none	0.180572	0.983154	0.998601	-0.400937	0.358063	0.999859
high	CPT1C_3	-1.20633	90.0564	exclude	inefficient knockdown	n/a	n/a	n/a	n/a	n/a	n/a
high	CPT1C_4	-1.60955	95.9468	none	none	2.20163	0.0342511	0.484272	0.218402	0.709254	0.999975
high	DDX58_1	-7.36452	93.98	none	none	0.250153	0.488745	0.997614	1.32352	0.00155189	0.0660537
high	DDX58_2	-4.89423	106.561	none	none	-0.570607	0.815201	0.998601	1.50784	0.000152279	0.00758561
high	DDX58_3	-5.62644	80.8807	none	none	-7.09132	2.97463e-09	8.03151e-08	nd	nd	nd
high	DDX58_4	-10.0886	109.977	none	none	2.41504	0.0160091	0.275862	nd	nd	nd
high	HCP5_1	-22.6741	95.4745	none	none	0.900464	0.309996	0.975537	-0.614488	0.307799	0.999573
high	HCP5_2	-4.51508	97.9258	none	none	-4.20734	4.32163e-07	1.12362e-05	-2.10753	5.81447e-05	0.00296107
high	HCP5_3	-4.55724	106.023	none	none	1.34104	0.157197	0.901359	-2.89894	6.25e-13	3.7503e-11
high	HCP5_4	-4.28851	101.082	none	none	3	0.00336778	0.0746559	-0.702545	0.112059	0.968313
high	HLA-C_1	-1.44746	138.495	none	none	-7.21501	2.05057e-05	0.000389537	-0.184696	0.746531	0.999975
high	HLA-C_2	1.0722	170.181	exclude	inefficient knockdown	n/a	n/a	n/a	n/a	n/a	n/a
high	HLA-C_3	-1.4972	119.332	none	none	-7.3594	0.000111906	0.0020124	-3.13586	1e-15	1e-15
high	HLA-C_4	-3.4288	145.342	none	none	-7.08377	0.000111906	0.0020124	-0.255086	0.624126	0.999975
high	HLA-E_1	-68.7024	79.4455	none	none	-2.73081	0.0356582	0.353197	-1.26735	9.9167e-11	5.75167e-09
high	HLA-E_2	-12.2432	93.0351	none	none	-2.33121	0.108836	0.684081	-2.44963	3.27e-13	1.9951e-11
high	HLA-E_3	-9.0792	83.7491	none	none	-6.79998	0.000288078	0.00431247	-2.37538	4.3e-14	2.714e-12
high	HLA-E_4	-1.59272	98.6769	none	none	-2	0.416586	0.699388	-0.340816	0.403306	0.99992
high	HOXB6_1	-1.52951	121.838	none	none	3.187	0.000802687	0.0143502	-0.873731	0.0257491	0.619092
high	HOXB6_2	-3.51715	116.704	none	none	-1.10692	0.0823173	0.57643	-0.540488	0.243668	0.998772
high	HOXB6_3	-1.39892	139.177	none	none	4.09954	1.28985e-05	0.000322412	-0.648097	0.00146365	0.0637873
high	HOXB6_4	-2.34694	143.768	none	none	1.06301	0.288861	0.870662	0.503906	0.549389	0.999975
high	NFE2L3_1	-12.9036	115.876	none	none	1.42146	0.1088	0.645369	-2.77444	1.67e-13	1.0353e-11
high	NFE2L3_2	-13.8106	145.66	none	none	0.280108	0.615862	0.943316	-1.71267	2.44775e-05	0.00129648
high	NFE2L3_3	-14.9702	130.689	none	none	-0.283793	0.912107	0.943316	-2.18999	1.68736e-08	9.61795e-07
high	NFE2L3_4	-23.6889	127.571	none	none	4.51457	3.00364e-06	7.80916e-05	0.120578	0.591604	0.999975
high	PCGF5_1	-10.0994	126.597	none	none	4.37255	0.000978022	0.0164969	-0.712669	0.210358	0.997846
high	PCGF5_2	-6.7981	91.0806	none	none	3.12928	0.000530526	0.010032	-0.652963	0.272169	0.999329
high	PCGF5_3	-3.45567	126.372	none	none	0.550197	0.723124	0.943316	-0.331035	0.508558	0.999975
high	PCGF5_4	-3.35836	113.965	none	none	2.42146	0.0081213	0.107887	-0.307827	0.539787	0.999975
high	PLK3_1	-2.49012	69.4855	exclude	reduced viability	n/a	n/a	n/a	n/a	n/a	n/a
high	PLK3_2	-2.97745	86.8842	none	none	-0.736966	0.567604	0.998601	-0.240364	0.506375	0.999975
high	PLK3_3	-2.69924	96.3232	none	none	-10.2877	1e-15	1.2e-14	-1.02953	0.000364765	0.0173595
high	PLK3_4	-1.37316	92.5424	none	none	-2.64386	0.00910903	0.17483	-0.666675	0.000396309	0.0184577
high	PML_1	-8.26954	82.4792	none	none	0.879146	0.353786	0.870662	-2.20556	1e-15	1e-15
high	PML_2	-24.2587	93.4699	none	none	-6.95936	8.67e-13	2.4278e-11	-0.967568	0.000157383	0.00768273
high	PML_3	-22.7869	61.3693	exclude	reduced viability	n/a	n/a	n/a	n/a	n/a	n/a
high	PML_4	-13.7492	109.292	none	none	-2.41504	0.00245636	0.038586	-0.404009	0.0172803	0.493292
high	SALL2_1	-1.26286	157.681	exclude	inefficient knockdown	n/a	n/a	n/a	n/a	n/a	n/a
high	SALL2_2	-3.97484	163.363	none	none	3.6231	0.00014434	0.00302678	nd	nd	nd
high	SALL2_3	-3.71973	131.209	none	none	1.07529	0.225422	0.832715	nd	nd	nd
high	SALL2_4	-2.36284	154.374	none	none	2.72403	0.00310694	0.0456041	nd	nd	nd
high	SEMA3A_1	-4.9026	106.715	none	none	-1.98089	0.140044	0.895973	-0.502666	0.193371	0.996979
high	SEMA3A_2	-6.99846	93.8592	none	none	1	0.251028	0.958397	-0.769659	0.0432446	0.796374
high	SEMA3A_3	-4.19277	93.165	none	none	1.67807	0.0948834	0.797105	0.218402	0.519788	0.999975
high	SEMA3A_4	1.58621	51.279	exclude	inefficient knockdown & reduced viability	n/a	n/a	n/a	n/a	n/a	n/a
high	SEMA7A_1	-6.18127	114.64	none	none	0.974005	0.334128	0.870662	-0.262503	0.65895	0.999975
high	SEMA7A_2	-3.01961	102.733	none	none	3.6845	0.000217045	0.00433197	-0.284987	0.628454	0.999975
high	SEMA7A_3	-7.66321	102.771	none	none	3.6845	4.96071e-05	0.00114034	-0.643247	0.103385	0.968313
high	SEMA7A_4	-4.80845	129.138	none	none	2.7625	0.0168154	0.18413	-0.712669	0.0920948	0.958758
high	UBL3_1	-47.7363	71.7986	none	none	-4.76939	8.77537e-05	0.00219153	0.127688	0.729345	0.999975
high	UBL3_2	-9.9136	104.615	none	none	-0.736966	0.563005	0.998601	-0.0802368	0.297173	0.999573
high	UBL3_3	-5.2205	104.521	none	none	2.80735	0.00728279	0.148544	0.196252	0.748142	0.999975
high	UBL3_4	-9.71498	104.201	none	none	-0.853779	0.560219	0.998601	0.391432	0.422507	0.99992
high	YRDC_1	-10.115	112.531	none	none	1.41504	0.190516	0.920841	1.08595	0.0115344	0.371273
high	YRDC_2	-1.80786	102.7	none	none	0.294743	0.658536	0.998601	-0.0358675	0.218687	0.997908
high	YRDC_3	-2.34662	99.6393	none	none	-1.14136	0.0576181	0.635365	0.875676	0.0489508	0.827375
high	YRDC_4	-14.4618	83.9704	none	none	2.04731	0.0444411	0.558802	-0.638414	0.00120166	0.0538078

### Sheet: (c) All EBOV and MERS-CoV data
Supplementary Table 4. (c) All EBOV-ΔVP30 and MERS-CoV data. This tab includes EBOV-ΔVP30 and MERS-CoV screening data for individual siRNAs targeting the same selected high-ranked HB genes as in Supplementary Table 4a in Huh7 cells. Column A indicates the HB rank group and Column B indicates the internally-assigned siRNA ID. Column C (duplicated from Supplementary Table 2a) gives siRNA-mediated e…
						EBOV-ΔVP30			MERS-CoV
HB Rank Group	siRNA ID	mRNA Knockdown Fold-Change (vs. negative control)	Viability % (vs. negative control)	Flag for siRNA Exclusion	Rationale for siRNA Exclusion	Virus Titer (mean ratio, log2-transformed)	p-value (regular)	p-value (multiplicity-adjusted)	Virus Titer (mean ratio, log2-transformed)	p-value (regular)	p-value (multiplicity-adjusted)
high	ARL3_1	-2.73512	161.848	none	none	0.41244	0.725921	0.999996	0.905496	0.259044	1
high	ARL3_2	-1.80547	97.1779	none	none	-1.92254	6.68832e-05	0.00320535	1.84276	0.0227698	0.781328
high	ARL3_3	-1.49189	89.7901	none	none	-1.21205	0.0214877	0.43151	-0.229554	0.788462	1
high	ARL3_4	-1.90102	77.2511	none	none	-4.27764	1e-15	1.6e-14	1.4925	0.267951	1
high	CBX7_1	-13.2733	94.0307	none	none	-0.989658	0.0657412	0.804471	0.252484	0.65909	1
high	CBX7_2	-12.8317	110.025	none	none	-2.93572	1.48e-12	9.769e-11	-0.992138	0.494482	1
high	CBX7_3	-4.79532	101.576	none	none	-3.65951	4.649e-12	3.02167e-10	3.68029	0.264979	1
high	CBX7_4	-4.67032	75.09	none	none	-4.24447	1e-15	1.6e-14	-0.239575	0.930552	1
high	CIT_1	-6.38586	63.1605	partially exclude*	reduced viability	n/a	n/a	n/a	4.77843	0.00228071	0.149657
high	CIT_2	-5.30627	130.566	none	none	-1.68154	4.00786e-05	0.00200196	2.35765	0.373756	1
high	CIT_3	-2.14132	119.275	none	none	-5.18034	1e-15	1e-15	-0.56163	0.852343	1
high	CIT_4	-6.707	115.232	none	none	-1.73812	0.000846437	0.0349404	-1.21613	0.297785	1
high	CPT1C_1	-4.04138	99.3075	none	none	0.747308	0.220167	0.988763	-2.19823	0.0521088	0.963773
high	CPT1C_2	-5.207	79.1568	none	none	-1.33758	0.00700439	0.212575	0.00977094	0.112739	0.99903
high	CPT1C_3	-1.20633	55.2213	exclude	inefficient knockdown & reduced viability	n/a	n/a	n/a	n/a	n/a	n/a
high	CPT1C_4	-1.60955	53.804	exclude	reduced viability	n/a	n/a	n/a	n/a	n/a	n/a
high	DDX58_1	-7.36452	94.2348	none	none	-0.890122	0.017747	0.405054	-3.53243	0.0020876	0.141488
high	DDX58_2	-4.89423	116.423	none	none	-2.22009	6.59574e-06	0.000356108	-2.52628	0.00273071	0.174207
high	DDX58_3	-5.62644	194.092	none	none	-1.38198	0.00295527	0.109014	-4.33671	8.60068e-05	0.00651548
high	DDX58_4	-10.0886	178.237	none	none	-5.45598	1e-15	1e-15	-3.24293	0.00408031	0.242725
high	HCP5_1	-22.6741	129.463	none	none	1.46351	0.00437961	0.146161	-3.46028	0.00194046	0.133882
high	HCP5_2	-4.51508	73.0329	none	none	-0.00693605	0.88403	0.999996	-2.53243	0.0472952	0.954987
high	HCP5_3	-4.55724	141.478	none	none	-0.451238	0.0899405	0.885553	0.413385	0.88839	1
high	HCP5_4	-4.28851	77.4285	none	none	0.757576	0.153493	0.969784	1.45246	0.338237	1
high	HLA-C_1	-1.44746	79.2413	none	none	-4.94902	5.96e-13	3.9915e-11	-0.327165	0.904901	1
high	HLA-C_2	1.0722	106.636	exclude	inefficient knockdown	n/a	n/a	n/a	n/a	n/a	n/a
high	HLA-C_3	-1.4972	73.7133	none	none	0.0103419	0.833211	0.999996	-1.64909	0.231393	0.999999
high	HLA-C_4	-3.4288	85.5413	none	none	-1.97598	9.77099e-06	0.000517731	-2.32716	0.0605821	0.9779
high	HLA-E_1	-68.7024	85.8292	none	none	0.399384	0.838423	0.999996	-2.12667	0.126271	0.999545
high	HLA-E_2	-12.2432	25.8825	exclude	reduced viability	n/a	n/a	n/a	n/a	n/a	n/a
high	HLA-E_3	-9.0792	97.243	none	none	-1.73812	0.000456768	0.0203493	-1.60514	0.236793	0.999999
high	HLA-E_4	-1.59272	82.6533	none	none	0.463515	0.546419	0.999966	-1.74102	0.211187	0.999997
high	HOXB6_1	-1.52951	83.8101	none	none	2.49454	2.5761e-06	0.000146827	-2.0321	0.151558	0.999899
high	HOXB6_2	-3.51715	56.5457	exclude	reduced viability	n/a	n/a	n/a	n/a	n/a	n/a
high	HOXB6_3	-1.39892	92.4787	none	none	1.35273	0.014034	0.345577	-1.68418	0.312255	1
high	HOXB6_4	-2.34694	86.3201	none	none	0.716057	0.156219	0.969784	0.583144	0.263378	1
high	NFE2L3_1	-12.9036	81.9022	none	none	0.141586	0.697435	0.999996	0.320966	0.365085	1
high	NFE2L3_2	-13.8106	117.032	none	none	-0.172522	0.686734	0.999996	0.59593	0.156563	0.999914
high	NFE2L3_3	-14.9702	160.368	none	none	1.39938	0.00794923	0.231545	-0.819107	0.455574	1
high	NFE2L3_4	-23.6889	122.01	none	none	2.49454	4.11934e-05	0.00201648	-1.726	0.230472	0.999999
high	PCGF5_1	-10.0994	79.1122	none	none	1.33227	0.00858649	0.241152	-2.62364	0.0407152	0.93292
high	PCGF5_2	-6.7981	58.5663	exclude	reduced viability	n/a	n/a	n/a	n/a	n/a	n/a
high	PCGF5_3	-3.45567	81.4066	none	none	-1.21205	0.0198252	0.42918	0.0130879	0.869606	1
high	PCGF5_4	-3.35836	36.0804	partially exclude*	reduced viability	1.64039	0.00313392	0.112437	n/a	n/a	n/a
high	PLK3_1	-2.49012	120.468	none	none	-2.76139	1.32881e-08	8.23864e-07	-0.23905	0.794784	1
high	PLK3_2	-2.97745	125.203	none	none	-2.22009	2.69968e-06	0.000151171	-0.228189	0.875561	1
high	PLK3_3	-2.69924	199.782	none	none	0.217937	0.744805	0.999996	0.0348454	0.814244	1
high	PLK3_4	-1.37316	144.634	none	none	1.69484	0.00422388	0.144966	-0.210267	0.974182	1
high	PML_1	-8.26954	129.716	none	none	-0.827387	0.131237	0.954728	-1.49529	0.257693	1
high	PML_2	-24.2587	75.2382	none	none	-6.7039	1e-15	1e-15	-1.04028	0.474209	1
high	PML_3	-22.7869	91.0378	none	none	-2.47508	3.26766e-06	0.000179706	-1.2431	0.373295	1
high	PML_4	-13.7492	85.8489	none	none	-0.427779	0.00601193	0.190268	-1.2986	0.405803	1
high	SALL2_1	-1.26286	120.131	exclude	inefficient knockdown	n/a	n/a	n/a	n/a	n/a	n/a
high	SALL2_2	-3.97484	49.2251	exclude	reduced viability	n/a	n/a	n/a	n/a	n/a	n/a
high	SALL2_3	-3.71973	93.2208	none	none	-1.25269	0.0113155	0.297267	1.42016	0.512865	1
high	SALL2_4	-2.36284	80.9656	none	none	1.98435	0.000873147	0.0351809	-1.54667	0.39699	1
high	SEMA3A_1	-4.9026	120.068	none	none	-2.68154	1.3617e-07	8.17014e-06	-3.55731	0.00210562	0.141488
high	SEMA3A_2	-6.99846	77.7417	none	none	-4.94902	1e-15	1e-15	-3.46028	0.00293967	0.183833
high	SEMA3A_3	-4.19277	105.978	none	none	4.5022	1e-15	1e-15	1.91913	0.64943	1
high	SEMA3A_4	1.58621	114.608	exclude	inefficient knockdown	n/a	n/a	n/a	n/a	n/a	n/a
high	SEMA7A_1	-6.18127	152.545	none	none	1.93995	0.000139459	0.00639502	-0.595921	0.665014	1
high	SEMA7A_2	-3.01961	81.5157	none	none	-1.98966	2.78052e-05	0.00141708	-0.332886	0.526624	1
high	SEMA7A_3	-7.66321	71.5822	none	none	-2.06005	1.54365e-05	0.00080238	0.914224	0.407723	1
high	SEMA7A_4	-4.80845	73.059	none	none	0.232734	0.673869	0.999996	4.42688	0.0846807	0.995053
high	UBL3_1	-47.7363	108.02	none	none	1.02742	0.0549541	0.756599	-0.317456	0.647442	1
high	UBL3_2	-9.9136	49.2996	exclude	reduced viability	n/a	n/a	n/a	n/a	n/a	n/a
high	UBL3_3	-5.2205	81.3183	none	none	0.450915	0.943435	0.999996	-0.484028	0.449385	1
high	UBL3_4	-9.71498	138.884	none	none	-1.52399	0.002232	0.0855017	0.332526	0.586597	1
high	YRDC_1	-10.115	83.6225	none	none	0.736966	0.222192	0.988763	0.714795	0.535287	1
high	YRDC_2	-1.80786	108.437	none	none	0.846843	0.210408	0.988763	0.0879567	0.874918	1
high	YRDC_3	-2.34662	125.655	none	none	-2.31159	4.15894e-07	2.45375e-05	0.332526	0.611563	1
high	YRDC_4	-14.4618	203.881	none	none	0.524915	0.253367	0.990674	1.15586	0.390032	1

### Sheet: (d) Hit selection criteria
Supplementary Table 4. (d) Hit selection criteria. This tab specifies criteria for identifying other virus hits from siRNA screening data.
siRNA Library
a.	In all functional assays, we used 2-4 siRNAs per HB gene candidate.
b.	Each siRNA reduced target mRNA expression by ≥ 1.4-fold.
c.	Each siRNA reduced intracellular ATP by ≤ 20%.
Hit Criteria -- pH1N1
	See Supplementary Table 2b.
Hit Criteria -- H5N1, H3N2, EBOV, WNV, and MERS-CoV
a.	siRNAs with no significant effect on virus growth are neutral, and have no impact on hit selection.
b.	An 'active' siRNA is one that induces a statistically significant (p < 0.05) change in mean virus titer.
c.	At least 1 active siRNA targeting a single HB gene must induce a statistically significant (p < 0.05) change in mean virus titer of at least (+/-) 1.5-fold.
d.	With > 1 active siRNA targeting a single HB gene, the majority must induce a statistically significant (p < 0.05) change in mean virus titer in the same direction.
