## Supplementary Table 5 for "Host network-based discovery of critical regulators of innate immunity, virus growth, and pathogenesis in influenza virus infection"

### Sheet: (a) siRNAs
Control Type	Assay	siRNA Library ID	Gene Symbol	Gene ID	Qiagen Catalog Number	Qiagen Product Name	Sequence (5'-3' + dTdT)
negative control	all assays	AllStars Neg	n/a	n/a	SI03650318	AllStars Negative Control siRNA	proprietary (not available)
transfection control	all assays	AllStars Death	n/a	n/a	SI04381048	AllStars Hs Cell Death siRNA	proprietary (not available)
positive control	influenza replication	NP-1496	n/a	n/a	n/a	n/a	GGATCTTATTTCTTCGGAG
positive control	EBOV replication	NPC1	NPC1	4864	SI00005887	Hs_NPC1_1	sequence not available
positive control	type I IFN activation	DDX58	DDX58	23586	SI03019646	Hs_DDX58_6	AACGTTTACAACCAGAATTTA
positive control	type I IFN activation	IRF3	IRF3	3661	SI03101567	Hs_IRF3_5	sequence not available
positive control	type I IFN activation	IRF7	IRF7	3665	SI03171763	Hs_IRF7_5	sequence not available
positive control	NF-κB activation	RELA	RELA	5970	SI00301672	Hs_RELA_5	sequence not available
positive control	NF-κB activation	NFKB1	NFKB1	4790	SI02654932	Hs_NFKB1_7	sequence not available
HB Rank Group	n/a	siRNA Library ID	Gene Symbol	Gene ID	Qiagen Product ID	Qiagen Product Name	Sequence (5'-3' + dTdT)
high-ranked	n/a	ADRB2_1	ADRB2	154	SI00000252	Hs_ADRB2_3	AGGGTAATAAACTTAGAATAA
high-ranked	n/a	ADRB2_2	ADRB2	154	SI02622781	Hs_ADRB2_5	GAGGGTAATAAACTTAGAATA
high-ranked	n/a	ADRB2_3	ADRB2	154	SI03055458	Hs_ADRB2_6	CACAAGGGAGGAATTGTAGTA
high-ranked	n/a	ADRB2_4	ADRB2	154	SI03075296	Hs_ADRB2_7	CCAGGATAACCTCATCCGTAA
high-ranked	n/a	ARL3_1	ARL3	403	SI00062496	Hs_ARL3_2	AGGGAACAACACGGTTTAGAA
high-ranked	n/a	ARL3_2	ARL3	403	SI00062510	Hs_ARL3_4	ACGGGTCAGGAACTAGCGGAA
high-ranked	n/a	ARL3_3	ARL3	403	SI02632861	Hs_ARL3_5	ATCTGACATGAAAGTCATTAA
high-ranked	n/a	ARL3_4	ARL3	403	SI02776914	Hs_ARL3_7	ACCGATATTCTTATATATGTA
high-ranked	n/a	CBX7_1	CBX7	23492	SI03128489	Hs_CBX7_5	AAGAGACTGTATAGCATCTAT
high-ranked	n/a	CBX7_2	CBX7	23492	SI03189137	Hs_CBX7_6	CCGCCTCGTCATGGCCTACGA
high-ranked	n/a	CBX7_3	CBX7	23492	SI04155312	Hs_CBX7_7	CGCCGTGGAGAGCATCCGGAA
high-ranked	n/a	CBX7_4	CBX7	23492	SI04270560	Hs_CBX7_8	CAGAGTGGCCCAGTAGAGCAA
high-ranked	n/a	CCDC6_1	CCDC6	8030	SI04166393	Hs_CCDC6_6	ATGGGATGGATAATTATCGTA
high-ranked	n/a	CCDC6_2	CCDC6	8030	SI04182864	Hs_CCDC6_7	AGCCGTCTACTCAACGCCAAA
high-ranked	n/a	CCDC6_3	CCDC6	8030	SI04235630	Hs_CCDC6_8	CTCCACCATCGCCTAGAGATA
high-ranked	n/a	CCDC6_4	CCDC6	8030	SI04369274	Hs_CCDC6_9	CAGCTTAGAAATGGACGACGA
high-ranked	n/a	CD69_1	CD69	969	SI03047562	Hs_CD69_8	ATCCGGAGAGTGGACAAGAAA
high-ranked	n/a	CD69_2	CD69	969	SI04948419	Hs_CD69_9	ATGGAAGTGGTCAAATGGCAA
high-ranked	n/a	CD69_3	CD69	969	SI04948426	Hs_CD69_10	CAGGCCAATACACATTCTCAA
high-ranked	n/a	CD69_4	CD69	969	SI04948433	Hs_CD69_11	CTGGGTTGGCTACCAGAGGAA
high-ranked	n/a	CIT_1	CIT	11113	SI00095074	Hs_CIT_1	AGGAATTTAGTCGGCGTCTTA
high-ranked	n/a	CIT_2	CIT	11113	SI00095081	Hs_CIT_2	CCGGAAGCTCCAAGAAATCAA
high-ranked	n/a	CIT_3	CIT	11113	SI00095088	Hs_CIT_3	CAGGATATACCGTAACACGAA
high-ranked	n/a	CIT_4	CIT	11113	SI02224243	Hs_CIT_9	ATGGAAGGCACTATTTCTCAA
high-ranked	n/a	CPT1C_1	CPT1C	126129	SI00154448	Hs_CPT1C_1	CACCCTAATCGTCTTCTCTAA
high-ranked	n/a	CPT1C_2	CPT1C	126129	SI00154462	Hs_CPT1C_3	CCAGTACGAGAAGATCTTCAA
high-ranked	n/a	CPT1C_3	CPT1C	126129	SI03022509	Hs_CPT1C_5	TTCCTTAGGACTGATGGAGAA
high-ranked	n/a	CPT1C_4	CPT1C	126129	SI03074491	Hs_CPT1C_6	CCACCCGATGCTGTTCAGTTA
high-ranked	n/a	DDX58_1	DDX58	23586	SI03019646	Hs_DDX58_6	AACGTTTACAACCAGAATTTA
high-ranked	n/a	DDX58_2	DDX58	23586	SI04143538	Hs_DDX58_8	CAGAATTATCCCAACCGATAT
high-ranked	n/a	DDX58_3	DDX58	23586	SI04181821	Hs_DDX58_9	AAGGGAACGATTCCATCACTA
high-ranked	n/a	DDX58_4	DDX58	23586	SI04208673	Hs_DDX58_10	TTCTACAGATTTGCTCTACTA
high-ranked	n/a	EIF4A2_1	EIF4A2	1974	SI00377888	Hs_EIF4A2_2	CGCGGGATTGATGTGCAACAA
high-ranked	n/a	EIF4A2_2	EIF4A2	1974	SI04295165	Hs_EIF4A2_7	CACCCGGGAGAGTGTTTGATA
high-ranked	n/a	EIF4A2_3	EIF4A2	1974	SI04312546	Hs_EIF4A2_8	TTGCTCAAGCTCAGTCAGGTA
high-ranked	n/a	EIF4A2_4	EIF4A2	1974	SI04363443	Hs_EIF4A2_9	CCGCTATTCAGCAGAGAGCTA
high-ranked	n/a	FAM83E_1	FAM83E	54854	SI00396872	Hs_FLJ20200_2	CCGGCACTCAGTGACATTCTA
high-ranked	n/a	FAM83E_2	FAM83E	54854	SI00396879	Hs_FLJ20200_3	CTCGGCGTCTGTCAAGCAGAA
high-ranked	n/a	FAM83E_3	FAM83E	54854	SI00396886	Hs_FLJ20200_4	GAGGGTCATCTCAGGATCCTA
high-ranked	n/a	FAM83E_4	FAM83E	54854	SI04181716	Hs_FAM83E_2	CGGCACTCAGTGACATTCTAA
high-ranked	n/a	KIAA1704_1	GPALPP1	55425	SI00460236	Hs_KIAA1704_1	ATCGATCAATCTGGACAGATA
high-ranked	n/a	KIAA1704_2	GPALPP1	55425	SI00460250	Hs_KIAA1704_3	ATCCCTCATAATAACCTAATA
high-ranked	n/a	KIAA1704_3	GPALPP1	55425	SI04214091	Hs_KIAA1704_5	AAGGAAGTCATCCAGTAAGAA
high-ranked	n/a	KIAA1704_4	GPALPP1	55425	SI04265121	Hs_KIAA1704_6	TTGTACGAAGAAGGAAATCAA
high-ranked	n/a	HCP5_1	HCP5	10866	SI04132464	Hs_HCP5_5	ATGGTCAAGCATTCTATCTTA
high-ranked	n/a	HCP5_2	HCP5	10866	SI04147388	Hs_HCP5_6	TGGGTCAAAGCAATACACCTA
high-ranked	n/a	HCP5_3	HCP5	10866	SI04155991	Hs_HCP5_7	TAGGAGGGAGTCAGTACTGTT
high-ranked	n/a	HCP5_4	HCP5	10866	SI04328499	Hs_HCP5_8	CACGAAGATACTGCACGGAGA
high-ranked	n/a	HLA-B_1	HLA-B	3106	SI03549266	Hs_LOC730410_4	CTATGAGAGGTTGATGGATTA
high-ranked	n/a	HLA-B_2	HLA-B	3106	SI03189984	Hs_HLA-B_7	CCGGAACACACAGATCTACAA
high-ranked	n/a	HLA-B_3	HLA-B	3106	SI04234279	Hs_HLA-B_9	CGGGCATGACCAGTACGCCTA
high-ranked	n/a	HLA-B_4	HLA-B	3106	SI05349617	Hs_HLA-B_12	TCCTGGAATTTGAGAGAGCAA
high-ranked	n/a	HLA-C_1	HLA-C	3107	SI00438683	Hs_HLA-C_2	ACCGGGAGACACAGAAGTACA
high-ranked	n/a	HLA-C_2	HLA-C	3107	SI04245997	Hs_HLA-C_7	CTGGTTGTCCTAGCTGTCCTT
high-ranked	n/a	HLA-C_3	HLA-C	3107	SI04254236	Hs_HLA-C_8	TTGGAGCTGTGGTCACCGCTA
high-ranked	n/a	HLA-C_4	HLA-C	3107	SI04311475	Hs_HLA-C_9	TTACTTCCCTAATGAAGTTAA
high-ranked	n/a	HLA-E_1	HLA-E	3133	SI03648890	Hs_HLA-E_5	AAGGATTATCTCACCCTGAAT
high-ranked	n/a	HLA-E_2	HLA-E	3133	SI03649114	Hs_HLA-E_6	CTGAGTCTCACAGCTTGTAAA
high-ranked	n/a	HLA-E_3	HLA-E	3133	SI00439138	Hs_HLA-E_3	CACCAGAGAGCCTACCTGGAA
high-ranked	n/a	HLA-E_4	HLA-E	3133	SI00439145	Hs_HLA-E_4	CCAGTTCGTGCGCTTCGACAA
high-ranked	n/a	HOXB6_1	HOXB6	3216	SI00440615	Hs_HOXB6_2	CCGGCCTTCTACCGCGAGAAA
high-ranked	n/a	HOXB6_2	HOXB6	3216	SI03186344	Hs_HOXB6_6	CCCGTGCACGGTTCAATGGTA
high-ranked	n/a	HOXB6_3	HOXB6	3216	SI04134144	Hs_HOXB6_7	ACCGCTCTATTCGTCGGGCTA
high-ranked	n/a	HOXB6_4	HOXB6	3216	SI04237835	Hs_HOXB6_8	CAGTATCAGCTCGATAGAGCA
high-ranked	n/a	ID1_1	ID1	3397	SI00033432	Hs_ID1_1	TACAATGATCACCGACTGAAA
high-ranked	n/a	ID1_2	ID1	3397	SI03041654	Hs_ID1_5	ACGGCTGTTACTCACGCCTCA
high-ranked	n/a	ID1_3	ID1	3397	SI03073525	Hs_ID1_6	CAGTTGGAGCTGAACTCGGAA
high-ranked	n/a	ID1_4	ID1	3397	SI03075653	Hs_ID1_7	CCAGTCGCCAAGAATCATGAA
high-ranked	n/a	IL4I1_1	IL4I1	259307	SI00155652	Hs_IL4I1_1	CCGGCGCTCTGGCAAACCGAA
high-ranked	n/a	IL4I1_2	IL4I1	259307	SI00155659	Hs_IL4I1_2	ACACGAGGACCTCGCATTAAA
high-ranked	n/a	IL4I1_3	IL4I1	259307	SI00155673	Hs_IL4I1_4	CTGGGTGGAGACGGCGGTCAA
high-ranked	n/a	IL4I1_4	IL4I1	259307	SI03120327	Hs_IL4I1_5	TGGCGCGAGGAGCACATTGAA
high-ranked	n/a	ISG20_1	ISG20	3669	SI00448917	Hs_ISG20_4	CCGGCTTGGAGTTAGAGATGA
high-ranked	n/a	ISG20_2	ISG20	3669	SI04193532	Hs_ISG20_5	TCACTTGATAACAAACTAGAA
high-ranked	n/a	ISG20_3	ISG20	3669	SI04318979	Hs_ISG20_6	AACGATGGAGCTCTATCAAAT
high-ranked	n/a	ISG20_4	ISG20	3669	SI04361735	Hs_ISG20_7	CGGTGCTGTGCTGTACGACAA
high-ranked	n/a	L3MBTL2_1	L3MBTL2	83746	SI00467544	Hs_L3MBTL2_1	TCCCGTGGATTTCCACATCAA
high-ranked	n/a	L3MBTL2_2	L3MBTL2	83746	SI03156657	Hs_L3MBTL2_5	CAAGAAGGTACGAGCAGTCTA
high-ranked	n/a	L3MBTL2_3	L3MBTL2	83746	SI04177047	Hs_L3MBTL2_6	CCCGACAAGGCTTCAAGTCCA
high-ranked	n/a	L3MBTL2_4	L3MBTL2	83746	SI04187386	Hs_L3MBTL2_7	CTGCTTCGGTATGAAGGCTTT
high-ranked	n/a	LOC646626_1	LOC646626	646626	SI03123057	Hs_LOC646626_1	AACAATGTAACCAGAGCCACA
high-ranked	n/a	LOC646626_2	LOC646626	646626	SI03124051	Hs_LOC646626_2	AACCAGAATCACAGCAAGGGA
high-ranked	n/a	LOC646626_3	LOC646626	646626	SI03179316	Hs_LOC646626_3	CATCCTTAACTTTAGGATGAA
high-ranked	n/a	LOC646626_4	LOC646626	646626	SI03221372	Hs_LOC646626_4	GGGATTCTGATGTTTACATTA
high-ranked	n/a	LRP4_1	LRP4	4038	SI00623686	Hs_LRP4_2	CCGCAAAGTACTGATCAACAA
high-ranked	n/a	LRP4_2	LRP4	4038	SI00623693	Hs_LRP4_3	CCGCGCGGTGCTCATCAACAA
high-ranked	n/a	LRP4_3	LRP4	4038	SI00623700	Hs_LRP4_4	CAGCGTGTTGACAAATACTCA
high-ranked	n/a	LRP4_4	LRP4	4038	SI03043782	Hs_LRP4_5	AGCGATGAGGATGGATGTATA
high-ranked	n/a	MICAL2_1	MICAL2	9645	SI04209338	Hs_MICAL2_7	CAGCCGTAGCTTGGGCTCCAA
high-ranked	n/a	MICAL2_2	MICAL2	9645	SI04249210	Hs_MICAL2_8	TACACCTTTGACTGCGATGAA
high-ranked	n/a	MICAL2_3	MICAL2	9645	SI04279954	Hs_MICAL2_9	CAAAGTCAAGTCCATGGCGAA
high-ranked	n/a	MICAL2_4	MICAL2	9645	SI04338362	Hs_MICAL2_10	GACCATATCAGTATTCGCCAA
high-ranked	n/a	MPHOSPH10_1	MPHOSPH10	10199	SI03239124	Hs_MPHOSPH10_6	TGGGATGATGTAGTACGTAAA
high-ranked	n/a	MPHOSPH10_2	MPHOSPH10	10199	SI04309466	Hs_MPHOSPH10_7	AAGTCCATAGTAGATGATAAA
high-ranked	n/a	MPHOSPH10_3	MPHOSPH10	10199	SI04324005	Hs_MPHOSPH10_8	AACCGCCTGTACCAGAGATTA
high-ranked	n/a	MPHOSPH10_4	MPHOSPH10	10199	SI04348456	Hs_MPHOSPH10_9	AACGGGCCTACTTTAGCTAAA
high-ranked	n/a	NFE2L3_1	NFE2L3	9603	SI00657972	Hs_NFE2L3_4	CCGCGTAGACCTAGATCTTTA
high-ranked	n/a	NFE2L3_2	NFE2L3	9603	SI03128909	Hs_NFE2L3_5	AAGAGTAAGTTGGTTACTTCA
high-ranked	n/a	NFE2L3_3	NFE2L3	9603	SI03191692	Hs_NFE2L3_6	CCGGTCCATTGTTTCGCTTAT
high-ranked	n/a	NFE2L3_4	NFE2L3	9603	SI04238738	Hs_NFE2L3_7	AAGATGGACTCTATTATGTGA
high-ranked	n/a	NLRP3_1	NLRP3	114548	SI02634009	Hs_CIAS1_6	ACAGAACTAGTTGACTATATA
high-ranked	n/a	NLRP3_2	NLRP3	114548	SI02634030	Hs_CIAS1_9	AAGGCAGACCATGTGGATCTA
high-ranked	n/a	NLRP3_3	NLRP3	114548	SI03060323	Hs_CIAS1_10	CACGCTAATGATCGACTTCAA
high-ranked	n/a	NLRP3_4	NLRP3	114548	SI03091907	Hs_CIAS1_11	CTCGGTGACTTCGGAATCAGA
high-ranked	n/a	NMI_1	NMI	9111	SI02633729	Hs_NMI_5	ACCCGGATTACTGTAAATGTT
high-ranked	n/a	NMI_2	NMI	9111	SI02662625	Hs_NMI_6	TACCCTCTTTATATAAATCAA
high-ranked	n/a	NMI_3	NMI	9111	SI03041563	Hs_NMI_9	ACGGCCAAGCCAGTTCCATTA
high-ranked	n/a	NMI_4	NMI	9111	SI03031889	Hs_NMI_7	AAGAGGATATTCCTGAAACAA
high-ranked	n/a	NT5E_1	NT5E	4907	SI03156398	Hs_NT5E_5	CAACGTGGTTTCTACATATAT
high-ranked	n/a	NT5E_2	NT5E	4907	SI04166113	Hs_NT5E_6	CACTATCTGGTTCACCGTGTA
high-ranked	n/a	NT5E_3	NT5E	4907	SI04250582	Hs_NT5E_7	GAGATGGGTTCCAGATGATAA
high-ranked	n/a	NT5E_4	NT5E	4907	SI04321989	Hs_NT5E_8	ATCGTTGGATACACTTCCAAA
high-ranked	n/a	PAK1IP1_1	PAK1IP1	55003	SI00677180	Hs_PAK1IP1_4	TCGAGTGATGGTTTCATCAAA
high-ranked	n/a	PAK1IP1_2	PAK1IP1	55003	SI04173176	Hs_PAK1IP1_5	AAGTGGCCTGATATCAACCAA
high-ranked	n/a	PAK1IP1_3	PAK1IP1	55003	SI04271589	Hs_PAK1IP1_7	ATGGGAATGCCTGAAGTCAAT
high-ranked	n/a	PAK1IP1_4	PAK1IP1	55003	SI04375868	Hs_PAK1IP1_8	CAGCATCGAGTGATGGTTTCA
high-ranked	n/a	PARP12_1	PARP12	64761	SI00765639	Hs_ZC3HDC1_1	CTGGTCTATGGCACAACTAAA
high-ranked	n/a	PARP12_2	PARP12	64761	SI04271974	Hs_PARP12_2	AACTACGAGTTAGATTTCAAA
high-ranked	n/a	PARP12_3	PARP12	64761	SI04340224	Hs_PARP12_3	CCGAGGCGAAAGGAACCTTTA
high-ranked	n/a	PARP12_4	PARP12	64761	SI04347329	Hs_PARP12_4	GAGGCATATTGCAATCCCAAA
high-ranked	n/a	PCGF5_1	PCGF5	84333	SI04227902	Hs_PCGF5_5	AAACGTAATGACTTTGCTCAA
high-ranked	n/a	PCGF5_2	PCGF5	84333	SI04247880	Hs_PCGF5_6	TTCGATGTTCTACACGTGTAA
high-ranked	n/a	PCGF5_3	PCGF5	84333	SI04295669	Hs_PCGF5_7	ATGCAGTATAGAACTATGCTA
high-ranked	n/a	PCGF5_4	PCGF5	84333	SI04305511	Hs_PCGF5_8	ACCAAGAATTGATTTCGGTTA
high-ranked	n/a	PLK3_1	PLK3	1263	SI00059388	Hs_PLK3_1	CCCGAAATCGTAGTGCTTGTA
high-ranked	n/a	PLK3_2	PLK3	1263	SI00059395	Hs_PLK3_2	GTGGGTTGACTACTCCAATAA
high-ranked	n/a	PLK3_3	PLK3	1263	SI02223466	Hs_PLK3_5	CAGAAAGACTGTGCACTACAA
high-ranked	n/a	PLK3_4	PLK3	1263	SI02223473	Hs_PLK3_6	CTGCATCAAGCAGGTTCACTA
high-ranked	n/a	PML_1	PML	5371	SI00041363	Hs_PML_4	CTCCAAGATCTAAACCGAGAA
high-ranked	n/a	PML_2	PML	5371	SI02629207	Hs_PML_8	CAGGAGCAGGATAGTGCCTTT
high-ranked	n/a	PML_3	PML	5371	SI03057887	Hs_PML_9	CACCCGCAAGACCAACAACAT
high-ranked	n/a	PML_4	PML	5371	SI03071054	Hs_PML_10	CAGGGACCCTATTGACGTTGA
high-ranked	n/a	RGS16_1	RGS16	6004	SI00045892	Hs_RGS16_3	CAGGAGATTATTTAAGTGTAT
high-ranked	n/a	RGS16_2	RGS16	6004	SI00045899	Hs_RGS16_4	TGCGAGATATTTATACCTCAA
high-ranked	n/a	RGS16_3	RGS16	6004	SI03063760	Hs_RGS16_6	CAGACTGTTCTGGGCACGGAA
high-ranked	n/a	RGS16_4	RGS16	6004	SI03069178	Hs_RGS16_7	CAGGACCATGGCACCCTTAGA
high-ranked	n/a	SAA2_1	SAA2	6288	SI00139034	Hs_SAA2_3	GCCGATCAGGCTGCCAATAAA
high-ranked	n/a	SAA2_2	SAA2	6288	SI03021431	Hs_SAA2_5	TTCAAAGTTAGTGAGGTCTAT
high-ranked	n/a	SAA2_3	SAA2	6288	SI03063781	Hs_SAA2_6	CAGAGAAGCTGAGATATGGCA
high-ranked	n/a	SAA2_4	SAA2	6288	SI04898404	Hs_SAA2_9	ACAGTGTAGTACTGACTTATA
high-ranked	n/a	SALL2_1	SALL2	6297	SI00076650	Hs_SALL2_1	CGGCCTGAGGGTCACAATAAT
high-ranked	n/a	SALL2_2	SALL2	6297	SI00076657	Hs_SALL2_2	CCCGGGAATGTCTCGGCGAAA
high-ranked	n/a	SALL2_3	SALL2	6297	SI00076664	Hs_SALL2_3	AAGCTGGGCACTGCTTACCAA
high-ranked	n/a	SALL2_4	SALL2	6297	SI03067708	Hs_SALL2_5	CAGCGTGACCTTGGTAGAGGA
high-ranked	n/a	SDCBP_1	SDCBP	6386	SI00079660	Hs_SDCBP_2	TTGACTCTTAAGATTATGTAA
high-ranked	n/a	SDCBP_2	SDCBP	6386	SI00079674	Hs_SDCBP_4	TGGGATGGTCTTAGAATATTT
high-ranked	n/a	SDCBP_3	SDCBP	6386	SI03037657	Hs_SDCBP_5	ACAGAATGTCATTGGATTGAA
high-ranked	n/a	SDCBP_4	SDCBP	6386	SI03110863	Hs_SDCBP_6	TAGCAAGACCTTCCAGTATAA
high-ranked	n/a	SEMA3A_1	SEMA3A	10371	SI04149684	Hs_SEMA3A_8	ATGGAATACACTGATCTACTA
high-ranked	n/a	SEMA3A_2	SEMA3A	10371	SI04182010	Hs_SEMA3A_9	AAGGGTGTTCCTTGGTCCATA
high-ranked	n/a	SEMA3A_3	SEMA3A	10371	SI04217906	Hs_SEMA3A_10	AGGGATGGACCCAACTATCAA
high-ranked	n/a	SEMA3A_4	SEMA3A	10371	SI04287955	Hs_SEMA3A_11	AAGGTGCGTGCCCGTTCAATA
high-ranked	n/a	SEMA7A_1	SEMA7A	8482	SI00053627	Hs_SEMA7A_2	ACGCCATTGTTCCACTCTAAA
high-ranked	n/a	SEMA7A_2	SEMA7A	8482	SI00053641	Hs_SEMA7A_4	CTGCATCCTGTTCATCGAGAA
high-ranked	n/a	SEMA7A_3	SEMA7A	8482	SI04243771	Hs_SEMA7A_5	AACGTGGAGCAGAGCTGCGAA
high-ranked	n/a	SEMA7A_4	SEMA7A	8482	SI05141038	Hs_SEMA7A_6	CTCAGGACATGTTATAACTTA
high-ranked	n/a	SLC16A2_1	SLC16A2	6567	SI04163271	Hs_SLC16A2_5	CTCCATCTTCGGCATCCATAA
high-ranked	n/a	SLC16A2_2	SLC16A2	6567	SI04181247	Hs_SLC16A2_6	CTTGTTAGTCACCCACTATAA
high-ranked	n/a	SLC16A2_3	SLC16A2	6567	SI04276846	Hs_SLC16A2_7	AAGGTAGACTCTGAACCACTT
high-ranked	n/a	SLC16A2_4	SLC16A2	6567	SI04336234	Hs_SLC16A2_8	CGCGATGGCGCTGCAAAGCCA
high-ranked	n/a	SORT1_1	SORT1	6272	SI00729295	Hs_SORT1_1	CAGCAGAGAATTGACTAGATA
high-ranked	n/a	SORT1_2	SORT1	6272	SI00729309	Hs_SORT1_3	CTGGGTTTGGCACAATCTTTA
high-ranked	n/a	SORT1_3	SORT1	6272	SI00729316	Hs_SORT1_4	CAAGGACAGGGTACAAACTTA
high-ranked	n/a	SORT1_4	SORT1	6272	SI03115168	Hs_SORT1_5	TCCGCGGCGTCTACATAACAA
high-ranked	n/a	SPAG5_1	SPAG5	10615	SI00088704	Hs_SPAG5_1	TCGACATGACTTGGAAGATAA
high-ranked	n/a	SPAG5_2	SPAG5	10615	SI00088718	Hs_SPAG5_3	CCCGAGTAGCATCAATGGTTT
high-ranked	n/a	SPAG5_3	SPAG5	10615	SI02653938	Hs_SPAG5_5	CCAAATTAGCTCTACTCCTAA
high-ranked	n/a	SPAG5_4	SPAG5	10615	SI02653945	Hs_SPAG5_6	TCCCGACAACTCACAGAGAAA
high-ranked	n/a	SPATA1_1	SPATA1	100505741	SI05638486	Hs_LOC100505741_1	TAGATGAGCGGCAGACTAATA
high-ranked	n/a	SPATA1_2	SPATA1	100505741	SI05638493	Hs_LOC100505741_2	GAAACTCATAGTAGAAGTTAA
high-ranked	n/a	SPATA1_3	SPATA1	100505741	SI05638500	Hs_LOC100505741_3	CAGCATGCAATTGACCAGCTT
high-ranked	n/a	SPATA1_4	SPATA1	100505741	SI05638507	Hs_LOC100505741_4	CAGACTCCAAGAATTACCTAA
high-ranked	n/a	STAG3_1	STAG3	10734	SI03225082	Hs_STAG3_5	TACCTGCTCTGTAATCCCGAA
high-ranked	n/a	STAG3_2	STAG3	10734	SI04323494	Hs_STAG3_7	ATGACAGGGACTCAAACCATA
high-ranked	n/a	STAG3_3	STAG3	10734	SI04348911	Hs_STAG3_9	ATGTTTGAATCCACACGTTAA
high-ranked	n/a	STAG3_4	STAG3	10734	SI04349422	Hs_STAG3_10	AAGAGCTGTGGGAGATACCAA
high-ranked	n/a	TAP1_1	TAP1	6890	SI00012411	Hs_TAP1_1	AGGGCGAAGCCCAGAAGTTTA
high-ranked	n/a	TAP1_2	TAP1	6890	SI00012418	Hs_TAP1_2	CAGCCGATACCTTCACTCGAA
high-ranked	n/a	TAP1_3	TAP1	6890	SI00012425	Hs_TAP1_3	TACCGCCTTCGTTGTCAGTTA
high-ranked	n/a	TAP1_4	TAP1	6890	SI00012432	Hs_TAP1_4	CGGGATCTATAACAACACCAT
high-ranked	n/a	TNF_1	TNF	7124	SI00012439	Hs_TNF_1	AACCCAAGCTTAGAACTTTAA
high-ranked	n/a	TNF_2	TNF	7124	SI00012446	Hs_TNF_2	CCGACTCAGCGCTGAGATCAA
high-ranked	n/a	TNF_3	TNF	7124	SI00012453	Hs_TNF_3	TAGGGTCGGAACCCAAGCTTA
high-ranked	n/a	TNF_4	TNF	7124	SI03066399	Hs_TNF_5	CAGCCGCATCGCCGTCTCCTA
high-ranked	n/a	TNFAIP3_1	TNFAIP3	7128	SI00086989	Hs_TNFAIP3_1	CCGAGCTGTTCCACTTGTTAA
high-ranked	n/a	TNFAIP3_2	TNFAIP3	7128	SI00087003	Hs_TNFAIP3_3	CAGATGTATGGCTAACCGGAA
high-ranked	n/a	TNFAIP3_3	TNFAIP3	7128	SI00087010	Hs_TNFAIP3_4	CTCGGCTATGACAGCCATCAT
high-ranked	n/a	TNFAIP3_4	TNFAIP3	7128	SI02637166	Hs_TNFAIP3_5	CAGCCTTTACTCATACTATTA
high-ranked	n/a	UBL3_1	UBL3	5412	SI00094542	Hs_UBL3_2	AAGGACGATTTCTACATGGAA
high-ranked	n/a	UBL3_2	UBL3	5412	SI00094549	Hs_UBL3_3	CCCGGCGGATATGATAAATTT
high-ranked	n/a	UBL3_3	UBL3	5412	SI00094556	Hs_UBL3_4	TGGGTGTATATCAAACGGCAA
high-ranked	n/a	UBL3_4	UBL3	5412	SI03071873	Hs_UBL3_5	CAGGTCAGCAGTCCAAATATT
high-ranked	n/a	YRDC_1	YRDC	79693	SI04152946	Hs_YRDC_3	TGGCCTTATTCTAATAAGTTT
high-ranked	n/a	YRDC_2	YRDC	79693	SI04259633	Hs_YRDC_4	TTGGGAAATAAACCTCCACTA
high-ranked	n/a	YRDC_3	YRDC	79693	SI04270651	Hs_YRDC_5	CCAGGTTTGGATAAAGATTGA
high-ranked	n/a	YRDC_4	YRDC	79693	SI04283692	Hs_YRDC_6	TCAGTTGTCCTTGGTTATTGA
high-ranked	n/a	ZNFX1_1	ZNFX1	57169	SI00458493	Hs_KIAA1404_4	AAGGTACAGACTATCATTGAA
high-ranked	n/a	ZNFX1_2	ZNFX1	57169	SI04208022	Hs_ZNFX1_1	AGCGACGAAGCTAGAGACCAA
high-ranked	n/a	ZNFX1_3	ZNFX1	57169	SI04260431	Hs_ZNFX1_2	CAGCGGCTAGAAGAGATTGAA
high-ranked	n/a	ZNFX1_4	ZNFX1	57169	SI04373222	Hs_ZNFX1_3	CTGAGGTATGGAACTAGCATA
low-ranked	n/a	ATP10D_1	ATP10D	57205	SI03158204	Hs_ATP10D_5	CAAGTTGTGGTGTATACGAAA
low-ranked	n/a	ATP10D_2	ATP10D	57205	SI04154024	Hs_ATP10D_6	CCACGGTATAAGCGCAGCAAA
low-ranked	n/a	ATP10D_3	ATP10D	57205	SI04270567	Hs_ATP10D_7	CTGGCGCAGTAGGTCATGGAA
low-ranked	n/a	ATP10D_4	ATP10D	57205	SI04323641	Hs_ATP10D_8	GAGCCTGATGGACATATCATA
low-ranked	n/a	C19orf26_1	CBARP	255057	SI00322651	Hs_C19orf26_3	AAGCAGGGAGAGACTGGGTAA
low-ranked	n/a	C19orf26_2	CBARP	255057	SI00322658	Hs_C19orf26_4	CAGGGTCAATGCAAGACGCAT
low-ranked	n/a	C19orf26_3	CBARP	255057	SI04194750	Hs_C19orf26_7	CGCCGCGCTCTCCATTCATAA
low-ranked	n/a	C19orf26_4	CBARP	255057	SI04238486	Hs_C19orf26_8	TGGAGGCACCCTGCTTAATAA
low-ranked	n/a	CDK13_1	CDK13	8621	SI00055062	Hs_CDC2L5_3	AGCAATATCGTCGAAAGTTAA
low-ranked	n/a	CDK13_2	CDK13	8621	SI02621969	Hs_CDC2L5_5	AACGACGTAGTTTCATTGGAA
low-ranked	n/a	CDK13_3	CDK13	8621	SI02621976	Hs_CDC2L5_6	TCAGAGTATTATCAATATGAA
low-ranked	n/a	CDK13_4	CDK13	8621	SI02631748	Hs_CDC2L5_9	CGGCCGTATACTAACAAGGTA
low-ranked	n/a	C14orf159_1	DGLUCY	80017	SI00319312	Hs_C14orf159_2	CACAGTTATGACTGACCTGAA
low-ranked	n/a	C14orf159_2	DGLUCY	80017	SI00319319	Hs_C14orf159_3	CAGGTCAACACTGGTCCTCTA
low-ranked	n/a	C14orf159_3	DGLUCY	80017	SI00319326	Hs_C14orf159_4	CAGGCCATGTAGGATAGGATA
low-ranked	n/a	C14orf159_4	DGLUCY	80017	SI04958520	Hs_C14orf159_7	CACGATGAGGCCCATTCCCAA
low-ranked	n/a	DNASE2_1	DNASE2	1777	SI00371525	Hs_DNASE2_1	AAGGGCCACCACGTTAGCCAA
low-ranked	n/a	DNASE2_2	DNASE2	1777	SI00371539	Hs_DNASE2_3	CAGCAGAGCTTATAAGATCTA
low-ranked	n/a	DNASE2_3	DNASE2	1777	SI00371546	Hs_DNASE2_4	CAGGTCCAGTTCTGGCACAAA
low-ranked	n/a	DNASE2_4	DNASE2	1777	SI03094448	Hs_DNASE2_5	CTGCATACAGCTGGCCTCATA
low-ranked	n/a	GGACT_1	GGACT	87769	SI04910563	Hs_A2LD1_1	TCCCATCTTTCTACCTGGTAA
low-ranked	n/a	GGACT_2	GGACT	87769	SI04910899	Hs_A2LD1_2	CAGATCAAGCTTCACAGCAAA
low-ranked	n/a	GGACT_3	GGACT	87769	SI04773083	Hs_RP11-151A6.2_3	CAGGGCAAGCATGCTGTATAT
low-ranked	n/a	GGACT_4	GGACT	87769	SI00620648	Hs_LOC87769_4	CACGGCTGGGTAGAATTTGTA
low-ranked	n/a	GH1_1	GH1	2688	SI03053498	Hs_GH1_5	CAAGAACTACGGGCTGCTCTA
low-ranked	n/a	GH1_2	GH1	2688	SI03076311	Hs_GH1_6	CCCACCAGCCTTGTCCTAATA
low-ranked	n/a	GH1_3	GH1	2688	SI03081799	Hs_GH1_7	CCGGACTGGGCAGATCTTCAA
low-ranked	n/a	GH1_4	GH1	2688	SI03096191	Hs_GH1_8	CTGCTTCAGGAAGGACATGGA
low-ranked	n/a	GOLGA8B_1	GOLGA8B	440270	SI04912355	Hs_GOLGA8B_11	ATGGATGTTCATTACAGAATT
low-ranked	n/a	GOLGA8B_2	GOLGA8B	440270	SI04913622	Hs_GOLGA8B_12	AACTGACTCTTCCGAATTGTA
low-ranked	n/a	GOLGA8B_3	GOLGA8B	440270	SI04967823	Hs_GOLGA8B_13	ATGTGTAACAGAAATACTGAA
low-ranked	n/a	GOLGA8B_4	GOLGA8B	440270	SI04967830	Hs_GOLGA8B_14	ATGCTACTGTAATGTGATAAA
low-ranked	n/a	GOLGA8O_1	GOLGA8O	728047	SI03506104	Hs_LOC728047_4	CAGGACCAGGCACTGCTGAAA
low-ranked	n/a	GOLGA8O_2	GOLGA8O	728047	SI05488714	Hs_LOC728047_5	AGGAGTGAACAGGAACAGGAA
low-ranked	n/a	GOLGA8O_3	GOLGA8O	728047	SI05488721	Hs_LOC728047_6	AACGAGAGACAGAAAGCCGAA
low-ranked	n/a	GOLGA8O_4	GOLGA8O	728047	SI05488728	Hs_LOC728047_7	GACATTGATCATACAGAAAGA
low-ranked	n/a	HTR7P_1	HTR7P	93164	SI03683106	Hs_HTR7P_1	CGGCGCAGTGATGGATGTTAA
low-ranked	n/a	HTR7P_2	HTR7P	93164	SI03683113	Hs_HTR7P_2	CAGGTTCTTAGCACATGTCCA
low-ranked	n/a	HTR7P_3	HTR7P	93164	SI03683120	Hs_HTR7P_3	CAGGTACCTTGGGATCATGAA
low-ranked	n/a	HTR7P_4	HTR7P	93164	SI03683127	Hs_HTR7P_4	CACCACCGACAAGAAATATTT
low-ranked	n/a	IGLL1_1	IGLL1	3543	SI00446635	Hs_IGLL1_2	CACAAGGACCTCTGACCCTGA
low-ranked	n/a	IGLL1_2	IGLL1	3543	SI03210732	Hs_IGLL1_6	CTGGAGGAAGCAGCCGGTCCA
low-ranked	n/a	IGLL1_3	IGLL1	3543	SI04160520	Hs_IGLL1_7	TACCCAGTAAACCCTAAATAA
low-ranked	n/a	IGLL1_4	IGLL1	3543	SI04224283	Hs_IGLL1_8	CTGCTGGGTCTGGCCGTGGTA
low-ranked	n/a	PCDHB15_1	PCDHB15	56121	SI00679462	Hs_PCDHB15_2	CACCTAATAAACATAACTCTA
low-ranked	n/a	PCDHB15_2	PCDHB15	56121	SI04162501	Hs_PCDHB15_5	GACGGGAGGCTCTGAAAGTAA
low-ranked	n/a	PCDHB15_3	PCDHB15	56121	SI04299057	Hs_PCDHB15_6	GACCGGGCAGTTGATATTAAA
low-ranked	n/a	PCDHB15_4	PCDHB15	56121	SI04321261	Hs_PCDHB15_7	AACGATAACTTCCCGGAACTA
low-ranked	n/a	PCDHB8_1	PCDHB8	56128	SI00679630	Hs_PCDHB8_2	TTGGTTTCAGCCTTCAGTTAA
low-ranked	n/a	PCDHB8_2	PCDHB8	56128	SI00679644	Hs_PCDHB8_4	CACCGGGAGCCTGTCTCAGAA
low-ranked	n/a	PCDHB8_3	PCDHB8	56128	SI03230423	Hs_PCDHB8_5	TCCAAGCTTCAGATGAGATAA
low-ranked	n/a	PCDHB8_4	PCDHB8	56128	SI04271547	Hs_PCDHB8_6	TGGTTTCAGCCTTCAGTTAAA
low-ranked	n/a	RASGRF2_1	RASGRF2	5924	SI04149628	Hs_RASGRF2_6	CACCGAGAGAACATGTGATAA
low-ranked	n/a	RASGRF2_2	RASGRF2	5924	SI04166813	Hs_RASGRF2_7	TTGCGGTTTCTTAGTATTGAT
low-ranked	n/a	RASGRF2_3	RASGRF2	5924	SI04185020	Hs_RASGRF2_8	AACGAATGCGACCTTACCAAA
low-ranked	n/a	RASGRF2_4	RASGRF2	5924	SI04329941	Hs_RASGRF2_9	CGCGCTGGACAAGCAGTATTA
low-ranked	n/a	RPS6KC1_1	RPS6KC1	26750	SI00100198	Hs_RPS6KC1_1	CCGGGTTGTTTCACGAAGAAA
low-ranked	n/a	RPS6KC1_2	RPS6KC1	26750	SI00100205	Hs_RPS6KC1_2	CGGCGGGAGGATGACCTCTTA
low-ranked	n/a	RPS6KC1_3	RPS6KC1	26750	SI02665446	Hs_RPS6KC1_6	ATCAGTAAATTTCTAAACAGA
low-ranked	n/a	RPS6KC1_4	RPS6KC1	26750	SI02758973	Hs_RPS6KC1_7	CCTGATCTTCTTGTAAATTTA
low-ranked	n/a	SELP_1	SEDLP	6403	SI00046900	Hs_SELP_1	CCGATATAGTTCGGTGTGATA
low-ranked	n/a	SELP_2	SEDLP	6403	SI00046921	Hs_SELP_4	CAGGACATGTCCTGCAGCAAA
low-ranked	n/a	SELP_3	SEDLP	6403	SI02630145	Hs_SELP_5	CTGGGCTGATAATGAACCTAA
low-ranked	n/a	SELP_4	SEDLP	6403	SI03062311	Hs_SELP_6	CACTGACGGGTACCAAGTAAA
low-ranked	n/a	TBL1Y_1	TBL1Y	90665	SI00740439	Hs_TBL1Y_1	CACGACGTCCCAAGTAATAAA
low-ranked	n/a	TBL1Y_2	TBL1Y	90665	SI04191460	Hs_TBL1Y_6	CTGGTTCAGCCTGGAAGGCGA
low-ranked	n/a	TBL1Y_3	TBL1Y	90665	SI04209555	Hs_TBL1Y_7	TTCTGGATCTGTGAAAGTAAA
low-ranked	n/a	TBL1Y_4	TBL1Y	90665	SI04265359	Hs_TBL1Y_8	AGAGGCTGAGATAAGCATCAA
low-ranked	n/a	TEX13B_1	TEX13B	56156	SI00742903	Hs_TEX13B_1	CAGGAGAGACTCCGAACTCCA
low-ranked	n/a	TEX13B_2	TEX13B	56156	SI04148592	Hs_TEX13B_5	TACTTCGAGAATATATCCTTA
low-ranked	n/a	TEX13B_3	TEX13B	56156	SI04184369	Hs_TEX13B_6	CAGGTCAGTACAAACAGCCAT
low-ranked	n/a	TEX13B_4	TEX13B	56156	SI04278022	Hs_TEX13B_7	CAGAACGGGTTCCAACTCAGA
low-ranked	n/a	TMEM185B_1	TMEM185B	79134	SI03665130	Hs_TMEM185B_3	CAGATTGTGCCTGTCATAACA
low-ranked	n/a	TMEM185B_2	TMEM185B	79134	SI04157447	Hs_TMEM185B_5	CGCGGGCGTTTGGGCCCGCAA
low-ranked	n/a	TMEM185B_3	TMEM185B	79134	SI04214364	Hs_TMEM185B_6	ACAGATTGGATGGCCACAATA
low-ranked	n/a	TMEM185B_4	TMEM185B	79134	SI04369365	Hs_TMEM185B_7	TAGATGGAGGTGGTTTCAGTA
low-ranked	n/a	TNFRSF4_1	TNFRSF4	7293	SI00050834	Hs_TNFRSF4_1	ACGGGAGTCTCCGACCGGCAA
low-ranked	n/a	TNFRSF4_2	TNFRSF4	7293	SI00050841	Hs_TNFRSF4_2	CAGCAATAGCTCGGACGCAAT
low-ranked	n/a	TNFRSF4_3	TNFRSF4	7293	SI02656598	Hs_TNFRSF4_3	CAGAAGTGGGAGTGAGCGGAA
low-ranked	n/a	TNFRSF4_4	TNFRSF4	7293	SI03157308	Hs_TNFRSF4_5	CAAGCCCTGCACGTGGTGTAA
low-ranked	n/a	UVSSA_1	UVSSA	57654	SI04163964	Hs_KIAA1530_9	AAGGCTGAATTGGAGCTCGTA
low-ranked	n/a	UVSSA_2	UVSSA	57654	SI05462331	Hs_KIAA1530_15	CGGGCTGGGCTCGCACAAGTA
low-ranked	n/a	UVSSA_3	UVSSA	57654	SI05462338	Hs_KIAA1530_16	CAGCTCTTATGTGTAGATCTT
low-ranked	n/a	UVSSA_4	UVSSA	57654	SI05462345	Hs_KIAA1530_17	TTGGAATGTATTACCGTCTTA
low-ranked	n/a	ZNF414_1	ZNF414	84330	SI04149327	Hs_ZNF414_2	CCGAGCCGTGTCGAAGATGGA
low-ranked	n/a	ZNF414_2	ZNF414	84330	SI04204984	Hs_ZNF414_3	CAGAGGGTGGCCGCCGCCTAA
low-ranked	n/a	ZNF414_3	ZNF414	84330	SI00633731	Hs_MGC15716_1	CACAGCAAACTGCACTACAAA
low-ranked	n/a	ZNF414_4	ZNF414	84330	SI00633745	Hs_MGC15716_3	CACGCACCGCTCGCTCTTCAA

### Sheet: (b) cDNAs
Commercial Source	Catalog Number	Plasmid Backbone	cDNA	Epitope Tag	Estimated Molecular Weight (kDa)
OriGene	PS100001	pCMV6-Entry	none (empty)	n/a	n/a
OriGene	RC226726	pCMV6-Entry	CPT1C tv1	C-terminal Myc-DDK	89.7
OriGene	RC213007	pCMV6-Entry	CPT1C tv2	C-terminal Myc-DDK	90.8
OriGene	RC204197	pCMV6-Entry	HOXB6	C-terminal Myc-DDK	25.3
OriGene	RC208679	pCMV6-Entry	PCGF5	C-terminal Myc-DDK	29.5
OriGene	RC218496	pCMV6-Entry	SALL2 tv1	C-terminal Myc-DDK	105.1
OriGene	RC239764	pCMV6-Entry	SALL2 tv2	C-terminal Myc-DDK	95.9
OriGene	RC208453	pCMV6-Entry	UBL3	C-terminal Myc-DDK	13
OriGene	SC322097	pCMV6-AC	NFE2L3	none	76.15

### Sheet: (c) qRT-PCR primers
HB Rank Group	Gene Symbol	Gene ID	Primer Assay Type	Catalog Number
n/a (endogenous reference)	GAPDH	2597	QuantiTect (Qiagen)	QT00079247
high-ranked	ADRB2	154	QuantiTect (Qiagen)	QT00200011
high-ranked	ARL3	403	QuantiTect (Qiagen)	QT00028679
high-ranked	CBX7	23492	QuantiTect (Qiagen)	QT00051149
high-ranked	CCDC6	8030	QuantiTect (Qiagen)	QT00043918
high-ranked	CD69	969	PrimeTime (IDT)	Hs.PT.58.3530494
high-ranked	CIT	11113	PrimeTime (IDT)	Hs.PT.58.3298868
high-ranked	CPT1C	126129	QuantiTect (Qiagen)	QT00018704
high-ranked	DDX58	23586	QuantiTect (Qiagen)	QT00040509
high-ranked	EIF4A2	1974	QuantiTect (Qiagen)	QT00079226
high-ranked	FAM83E	54854	PrimeTime (IDT)	Hs.PT.58.40478858
high-ranked	GPALPP1	55425	PrimeTime (IDT)	Hs.PT.58.39224635
high-ranked	HCP5	10866	QuantiTect (Qiagen)	QT00237629
high-ranked	HLA-B	3106	QuantiTect (Qiagen)	QT00013636
high-ranked	HLA-C	3107	QuantiTect (Qiagen)	QT00039809
high-ranked	HLA-E	3133	QuantiTect (Qiagen)	QT01675219
high-ranked	HOXB6	3216	QuantiTect (Qiagen)	QT01002407
high-ranked	ID1	3397	QuantiTect (Qiagen)	QT00230650
high-ranked	IL4I1	259307	QuantiTect (Qiagen)	QT01152760
high-ranked	ISG20	3669	QuantiTect (Qiagen)	QT00225372
high-ranked	L3MBTL2	83746	QuantiTect (Qiagen)	QT01160530
high-ranked	LOC646626	646626	PrimeTime (IDT)	Hs.PT.58.24239013
high-ranked	LRP4	4038	PrimeTime (IDT)	Hs.PT.58.27567853
high-ranked	MICAL2	9645	PrimeTime (IDT)	Hs.PT.58.4108730
high-ranked	MPHOSPH10	10199	QuantiTect (Qiagen)	QT00028077
high-ranked	NFE2L3	9603	QuantiTect (Qiagen)	QT00054075
high-ranked	NLRP3	114548	PrimeTime (IDT)	Hs.PT.58.39497108
high-ranked	NMI	9111	QuantiTect (Qiagen)	QT00010626
high-ranked	NT5E	4907	PrimeTime (IDT)	Hs.PT.58.18833188
high-ranked	PAK1IP1	55003	PrimeTime (IDT)	Hs.PT.58.14717005
high-ranked	PARP12	64761	QuantiTect (Qiagen)	QT00004319
high-ranked	PCGF5	84333	QuantiTect (Qiagen)	QT00078323
high-ranked	PLK3	1263	PrimeTime (IDT)	Hs.PT.58.40152619.gs
high-ranked	PML	5371	QuantiTect (Qiagen)	QT01841945
high-ranked	RGS16	6004	PrimeTime (IDT)	Hs.PT.58.39502245
high-ranked	SAA2	6288	PrimeTime (IDT)	Hs.PT.58.26578933.g
high-ranked	SALL2	6297	QuantiTect (Qiagen)	QT00493717
high-ranked	SDCBP	6386	QuantiTect (Qiagen)	QT00045703
high-ranked	SEMA3A	10371	QuantiTect (Qiagen)	QT00040936
high-ranked	SEMA7A	8482	QuantiTect (Qiagen)	QT00006783
high-ranked	SLC16A2	6567	QuantiTect (Qiagen)	QT00203301
high-ranked	SORT1	6272	PrimeTime (IDT)	Hs.PT.14509075
high-ranked	SPAG5	10615	QuantiTect (Qiagen)	QT00081130
high-ranked	SPATA1	100505741	PrimeTime (IDT)	Hs.PT.58.39110715
high-ranked	STAG3	10734	PrimeTime (IDT)	Hs.PT.58.40759799
high-ranked	TAP1	6890	QuantiTect (Qiagen)	QT00057288
high-ranked	TNF	7124	PrimeTime (IDT)	Hs.PT.58.45380900
high-ranked	TNFAIP3	7128	PrimeTime (IDT)	Hs.PT.58.46440414
high-ranked	UBL3	5412	PrimeTime (IDT)	Hs.PT.58.19845651
high-ranked	YRDC	79693	PrimeTime (IDT)	Hs.PT.58.943177
high-ranked	ZNFX1	57169	PrimeTime (IDT)	Hs.PT.58.20544029
low-ranked	ATP10D	57205	PrimeTime (IDT)	Hs.PT.58.27263073
low-ranked	CBARP	255057	PrimeTime (IDT)	Hs.PT.58.1742847.g
low-ranked	CDK13	8621	PrimeTime (IDT)	Hs.PT.58.24323600
low-ranked	DGLUCY	80017	PrimeTime (IDT)	Hs.PT.58.19320674
low-ranked	DNASE2	1777	PrimeTime (IDT)	Hs.PT.58.27837491
low-ranked	GGACT	87769	PrimeTime (IDT)	Hs.PT.58.15344732
low-ranked	GH1	2688	PrimeTime (IDT)	Hs.PT.58.38753507.g
low-ranked	GOLGA8B	440270	PrimeTime (IDT)	Hs.PT.58.QT01840587
low-ranked	GOLGA8O	728047	QuantiTect (Qiagen)	QT01741425
low-ranked	HTR7P	93164	PrimeTime (IDT)	Hs.PT.58.27575350.g
low-ranked	IGLL1	3543	PrimeTime (IDT)	Hs.PT.58.27768385.g
low-ranked	PCDHB15	56121	PrimeTime (IDT)	Hs.PT.58.QT00206724
low-ranked	PCDHB8	56128	PrimeTime (IDT)	Hs.PT.58.38355841.g
low-ranked	RASGRF2	5924	PrimeTime (IDT)	Hs.PT.58.3359305
low-ranked	RPS6KC1	26750	PrimeTime (IDT)	Hs.PT.58.38891528
low-ranked	SEDLP	6403	PrimeTime (IDT)	Hs.PT.58.15151088
low-ranked	TBL1Y	90665	PrimeTime (IDT)	Hs.PT.58.25112113
low-ranked	TEX13B	56156	PrimeTime (IDT)	Hs.PT.58.39904131.g
low-ranked	TMEM185B	79134	PrimeTime (IDT)	Hs.PT.58.24373654.g
low-ranked	TNFRSF4	7293	PrimeTime (IDT)	Hs.PT.58.21156601
low-ranked	UVSSA	57654	PrimeTime (IDT)	Hs.PT.58.4667856
low-ranked	ZNF414	84330	PrimeTime (IDT)	Hs.PT.58.40521275
